# Genome instability drives epistatic adaptation in the human pathogen *Leishmania*

**DOI:** 10.1101/2021.06.15.448517

**Authors:** Giovanni Bussotti, Laura Piel, Pascale Pescher, Malgorzata A. Domagalska, K. Shanmugha Rajan, Smadar Cohen-Chalamish, Tirza Doniger, Disha-Gajanan Hiregange, Peter J Myler, Ron Unger, Shulamit Michaeli, Gerald F. Späth

## Abstract

How genome instability is harnessed for fitness gain despite its potential deleterious effects is largely elusive. An ideal system to address this important open question is provided by the protozoan pathogen *Leishmania*, which exploits frequent variations in chromosome and gene copy number to regulate expression levels. Using ecological genomics and experimental evolution approaches we provide first evidence that *Leishmania* adaptation relies on epistatic interactions between functionally associated gene copy number variations in pathways driving fitness gain in a given environment. We further uncover post-transcriptional regulation as a key mechanism that compensates for deleterious gene dosage effects and provides phenotypic robustness to genetically heterogenous parasite populations. Finally, we correlate dynamic variations in snoRNA gene dosage with changes in rRNA 2’-*O*-methylation and pseudouridylation, suggesting translational control is an additional layer of parasite adaptation. *Leishmania* genome instability is thus harnessed for fitness gain by genome-dependent variations in gene expression, and genome-independent, compensatory mechanisms. This allows for polyclonal adaptation and maintenance of genetic heterogeneity despite strong selective pressure. The epistatic adaptation described here needs to be considered in *Leishmania* epidemiology and biomarker discovery, and may be relevant to other fast evolving, eukaryotic cells that exploit genome instability for adaptation, such as fungal pathogens or cancer.

**One Sentence Summary:** Epistatic interactions harness genome instability for *Leishmania* fitness gain.
