## Supplementary material for "Genome instability drives epistatic adaptation in the human pathogen *Leishmania*": Table S1

### Sheet: mappingStats
Table S1: Mapping statistics of the dataset for the 204 L. donovani clinical isolates.
SAMPLE	TOTAL READS	READS ALIGNED	FRACTION ALIGNED READS	MISMATCH RATE	INDEL RATE	MEAN READ LENGTH	ADAPTER FRACTION
BD09	28051072	24985930	0.89073	0.005638	0.000088	101	0.039396
BD12	30615890	27470686	0.897269	0.005601	0.000092	101	0.011442
BD14	39952864	36196529	0.905981	0.00521	0.00008	101	0.001433
BD15	31254748	29271084	0.936532	0.005436	0.000087	101	0.002495
BD17	29999624	27739209	0.924652	0.005669	0.000101	101	0.003199
BD21	29385986	28108750	0.956536	0.00509	0.00007	101	0.002131
BD24	35589076	32697950	0.918764	0.005039	0.000073	101	0.003104
BD25	34205278	31813824	0.930085	0.005187	0.000071	101	0.006635
BHU1011A1	17503274	17313321	0.989148	0.003462	0.000108	100	0.0002
BHU1032A1	16165276	15491929	0.958346	0.006482	0.000101	100	0.000009
BHU1042A1	55833244	50816564	0.910149	0.00664	0.000108	100	0.000091
BHU1052A1	51587280	49434475	0.958269	0.006593	0.000101	100	0.000113
BHU1064A1	45651164	41761670	0.9148	0.005494	0.000093	100	0.000071
BHU1065A1	14066408	13845805	0.984317	0.006964	0.000099	100	0.000022
BHU1080A1	31391658	27872594	0.887898	0.006485	0.000109	100	0.000125
BHU1081A1	43877672	42752153	0.974349	0.005926	0.000101	100	0.000093
BHU1092A1	36216128	34678350	0.957539	0.006796	0.000105	100	0.000072
BHU1104A1	23697816	22530065	0.950723	0.005298	0.000112	100	0.000011
BHU1137A1	34368344	30784103	0.895711	0.00622	0.000108	100	0.000011
BHU1139A1	18482794	17470006	0.945204	0.006324	0.000122	100	0.000012
BHU1146A1	21564658	21011632	0.974355	0.006175	0.000107	100	0.000017
BHU1153A1	19452164	17528611	0.901114	0.006276	0.000114	100	0.000013
BHU1163A1	20166460	19051880	0.944731	0.006252	0.000111	100	0.000015
BHU1164A1	18079776	17330133	0.958537	0.006417	0.000108	100	0.000009
BHU1199A1	15892406	15790594	0.993594	0.006497	0.000104	100	0.000008
BHU1216A1	17669944	17353445	0.982088	0.006354	0.000104	100	0.000011
BHU171A1	28668570	27580035	0.96203	0.005964	0.000105	100	0.000112
BHU172A1	33403338	32819145	0.982511	0.00666	0.000104	100	0.000132
BHU180A1	18885680	18438216	0.976307	0.006086	0.000102	100	0.000014
BHU188A1	23839630	23324891	0.978408	0.005179	0.000103	100	0.000116
BHU198A1	20023670	19537506	0.975721	0.005984	0.000108	100	0.000008
BHU200A1	31716776	30166704	0.951128	0.005164	0.000099	100	0.000005
BHU201A1	43605444	42245822	0.96882	0.006322	0.0001	100	0.000054
BHU202A1	17016142	16594156	0.975201	0.007668	0.00012	100	0.000023
BHU205A1	17033532	16538196	0.97092	0.007731	0.000123	100	0.00002
BHU210A1	20110788	19825761	0.985827	0.007357	0.000127	100	0.000031
BHU213A1	17129746	16761899	0.978526	0.006918	0.000125	100	0.000027
BHU215A1	16135858	15664821	0.970808	0.007764	0.000127	100	0.000028
BHU216A1	19486800	19255107	0.98811	0.006818	0.000114	100	0.000019
BHU220A1	17073730	14591526	0.854619	0.007571	0.000122	100	0.000037
BHU222A1	13282300	12756580	0.96042	0.008123	0.000125	100	0.000025
BHU224A1	17251020	16574707	0.960796	0.006428	0.000107	100	0.00001
BHU230A1	17717292	16780021	0.947099	0.008262	0.000127	100	0.000044
BHU233A1	16306914	15956486	0.97851	0.007934	0.000118	100	0.000024
BHU234A1	16103376	15764975	0.978986	0.008287	0.000125	100	0.000015
BHU238A1	16541956	16227573	0.980995	0.007671	0.000121	100	0.00002
BHU239A1	17970318	17570595	0.977756	0.009424	0.000114	100	0.000058
BHU241A1	26621376	26182481	0.983513	0.009655	0.000121	100	0.000024
BHU242A1	27408584	26982993	0.984472	0.009746	0.000112	100	0.00004
BHU250A1	26693888	26137920	0.979172	0.011048	0.000113	100	0.000283
BHU254A1	30812690	30263326	0.982171	0.011357	0.000129	100	0.000066
BHU267A1	29179134	27298722	0.935556	0.010633	0.000128	100	0.00095
BHU268A1	28555262	27871147	0.976042	0.009847	0.000118	100	0.000136
BHU269A1	18918138	18239902	0.964149	0.0069	0.000112	100	0.000011
BHU271A1	29436010	27454976	0.9327	0.005938	0.00012	100	0.000019
BHU273A1	25054138	23331479	0.931243	0.006252	0.000112	100	0.00006
BHU274A1	21633370	20321907	0.939378	0.00966	0.000111	100	0.000113
BHU275A1	24706350	21081259	0.853273	0.010936	0.000126	100	0.002522
BHU278A1	17972318	17818471	0.99144	0.006592	0.000108	100	0.000009
BHU281A1	15219576	15051010	0.988924	0.006737	0.000117	100	0.000012
BHU283A1	23085442	22612422	0.97951	0.012115	0.000124	100	0.000069
BHU293A1	22767918	20541313	0.902204	0.009074	0.000124	100	0.000082
BHU296A1	12842582	12534828	0.976036	0.006422	0.000104	100	0.000007
BHU297A1	26533076	26017115	0.980554	0.009629	0.000121	100	0.000155
BHU298A1	18791844	16683029	0.88778	0.010234	0.00013	100	0.000009
BHU301A1	25362832	24186014	0.953601	0.008028	0.000117	100	0.000007
BHU315A1	23943126	23271899	0.971966	0.008659	0.000136	100	0.000009
BHU339A1	23860108	23414342	0.981318	0.007609	0.00012	100	0.000005
BHU345A1	23937362	22769594	0.951216	0.006562	0.000107	100	0.000071
BHU568A1v	21782178	20737964	0.952061	0.006411	0.000102	100	0.000021
BHU569A1a	16764820	15935865	0.950554	0.010776	0.000144	75	0.000005
BHU572A1a	17899596	17244610	0.963408	0.010754	0.000142	75	0.000005
BHU573A1v	26654248	25280224	0.94845	0.005642	0.0001	100	0.000021
BHU574A1a	16013664	15219629	0.950415	0.010733	0.000144	75	0.000005
BHU575A1a	17545188	16919978	0.964366	0.010704	0.000146	75	0.000006
BHU581A1a	17716546	17037395	0.961666	0.010703	0.000144	75	0.000005
BHU592A1a	16461938	15894246	0.965515	0.010594	0.000138	75	0.000006
BHU741A1a	15689360	15518202	0.989091	0.010612	0.000139	75	0.000004
BHU744A1	20525976	19673154	0.958452	0.003336	0.000106	100	0.000052
BHU764A1a	16266678	15826418	0.972935	0.010869	0.000135	75	0.000006
BHU770A1a	17391138	17017458	0.978513	0.010288	0.000137	75	0.000003
BHU774A1	18529958	17896607	0.96582	0.003184	0.000105	100	0.000315
BHU777A1a	17109920	16905871	0.988074	0.010943	0.000141	75	0.000005
BHU782A1a	16801268	16373293	0.974527	0.010631	0.000139	75	0.000004
BHU783A1	16644204	16178350	0.972011	0.002748	0.000101	100	0.000065
BHU796A1	22028984	19029067	0.86382	0.007652	0.000122	100	0.000006
BHU797A1	18939824	17978453	0.949241	0.003202	0.000101	100	0.001112
BHU798A1	20820734	19924775	0.956968	0.007108	0.000108	100	0.000005
BHU800A1	21318300	20019950	0.939097	0.007697	0.000127	100	0.000016
BHU808A1	20181730	19676870	0.974984	0.006949	0.00011	100	0.000004
BHU814A1a	17595636	16692597	0.948678	0.010773	0.000141	75	0.000007
BHU815A1	20623476	18794735	0.911327	0.007058	0.000116	100	0.00001
BHU816A1	20860970	20627871	0.988826	0.007697	0.00012	100	0.000004
BHU824A1	18766676	18021092	0.960271	0.007392	0.000112	100	0.000008
BHU828A1	43920838	39808590	0.906371	0.006181	0.000099	100	0.00007
BHU844A1	15524328	14651344	0.943767	0.00399	0.000101	100	0.00014
BHU850A1	19714208	19403476	0.984238	0.003464	0.000106	100	0.000174
BHU869A1	14835950	14435288	0.972994	0.003804	0.000106	100	0.000769
BHU872A1	14838630	14544617	0.980186	0.003072	0.000109	100	0.000622
BHU889A1	50799010	48096474	0.946799	0.006548	0.000101	100	0.000109
BHU902A1	17403306	16642738	0.956297	0.002764	0.000093	100	0.002724
BHU906A1	15182188	14499202	0.955014	0.003029	0.0001	100	0.004617
BHU931A1	38213782	36640174	0.958821	0.008056	0.000097	100	0.000021
BHU975A1	45397806	41709000	0.918745	0.006338	0.000093	100	0.000045
BHU982A1	17129342	16701913	0.975047	0.003297	0.000108	100	0.000135
BHU994A1	38412558	36594466	0.952669	0.005701	0.000094	100	0.000011
BPK025A1c	26355442	23426245	0.888858	0.004686	0.000179	75	0.000143
BPK026A1u	16456816	14226543	0.864477	0.004567	0.000553	100	0.000008
BPK029A1c	46971870	39551466	0.842025	0.004484	0.000163	75	0.000156
BPK031A1C	31858262	27474043	0.862384	0.012247	0.000593	75	0.000003
BPK035A1u	23688616	20316358	0.857642	0.002396	0.000096	100	0.000009
BPK043A1u	11927948	10157531	0.851574	0.002311	0.000096	100	0.000009
BPK066A1a	18782054	18479894	0.983912	0.005146	0.000094	75	0.000003
BPK067A1v	19322086	17600858	0.910919	0.002344	0.000093	100	0.000008
BPK077A1c	12664544	11451511	0.904218	0.005615	0.000157	75	0.000012
BPK080A1_1v	28460370	27325856	0.960137	0.005724	0.000099	100	0.000348
BPK081A1c	21509414	20670008	0.960975	0.005154	0.000169	75	0.000012
BPK085A1v	27436578	27006462	0.984323	0.007347	0.000097	100	0.000206
BPK087A1v	13686614	13429756	0.981233	0.002638	0.000097	100	0.000006
BPK090A1a	12836936	12606686	0.982063	0.00404	0.000085	75	0.000095
BPK091A1b	13795694	13385130	0.97024	0.010229	0.000149	75	0.000003
BPK156A1a	20429258	19893351	0.973768	0.006856	0.000522	75	0.000002
BPK157A1a	14605260	13977257	0.957002	0.003974	0.000094	75	0.000015
BPK158A1a	18536058	17568232	0.947787	0.004035	0.000088	75	0.000051
BPK164A1C	36085756	31512620	0.87327	0.010348	0.000166	75	0.000003
BPK173A1w	24694034	23309895	0.943948	0.005594	0.000133	100	0.000133
BPK173B2v	11702074	11431560	0.976883	0.002557	0.000096	100	0.000005
BPK177A1a	16374582	15471665	0.944859	0.003846	0.000088	75	0.000071
BPK178A1v	17391548	15206005	0.874333	0.002476	0.000086	100	0.000008
BPK181A1c	19635080	18386728	0.936422	0.005145	0.000163	75	0.000009
BPK181B2a	19651706	18393845	0.935992	0.004949	0.000086	75	0.000004
BPK190A1v	13269942	13107618	0.987768	0.002566	0.000097	100	0.000007
BPK206A1v	23947010	23009420	0.960847	0.001825	0.000096	100	0.000007
BPK208A1a	10882564	10104189	0.928475	0.003936	0.000086	75	0.000096
BPK274A1a	8935668	8625407	0.965278	0.003796	0.00009	75	0.000177
BPK275A1v	17072952	16727100	0.979743	0.002389	0.000093	100	0.000006
BPK275B2v	17988274	16097727	0.894901	0.002406	0.000099	100	0.000009
BPK276A1a	12784060	12505323	0.978197	0.004078	0.000086	75	0.000102
BPK279A1a	16229862	15508211	0.955536	0.003851	0.000085	75	0.000104
BPK280A1a	18527900	18005738	0.971818	0.004898	0.000094	75	0.000003
BPK282B2w	24793026	24040453	0.969646	0.006241	0.000092	100	0.00002
BPK288B2c	13681950	12457895	0.910535	0.005668	0.00013	75	0.000008
BPK293A1a	21045840	20661853	0.981755	0.005717	0.000097	75	0.000003
BPK294A1v	22584518	20790698	0.920573	0.006132	0.000105	100	0.000044
BPK295A1a	21334086	18878452	0.884896	0.003888	0.000075	75	0.000124
BPK298A1_1	12869342	11847673	0.920612	0.003986	0.000109	100	0.00001
BPK344A1a	22159228	21570945	0.973452	0.004762	0.000094	75	0.000003
BPK345A1	13450868	13136436	0.976624	0.001948	0.000088	75	0.000007
BPK375A1	14756272	13759471	0.932449	0.001795	0.000081	75	0.000008
BPK380A1	14575088	14282132	0.9799	0.001763	0.000089	75	0.000005
BPK406A1C	17916228	15991280	0.892558	0.013847	0.000608	75	0.000005
BPK411A1	21755722	21370407	0.982289	0.005201	0.000517	75	0.000881
BPK413A1	18331096	17398111	0.949104	0.00388	0.000512	75	0.000009
BPK433A1	14950064	14487840	0.969082	0.001881	0.00008	75	0.000056
BPK455A1c	20049958	18643360	0.929845	0.00549	0.000171	75	0.000019
BPK455B2c	9917730	9014691	0.908947	0.005986	0.000172	75	0.00003
BPK471A1	15328050	14630308	0.954479	0.003695	0.000109	100	0.000012
BPK475A1	15209918	14807800	0.973562	0.004017	0.00011	100	0.000006
BPK486A1	28331046	27204487	0.960236	0.004057	0.000096	100	0.000008
BPK491A1	18538044	18141808	0.978626	0.003243	0.000087	75	0.000829
BPK495A1	15899664	15339728	0.964783	0.003921	0.000109	100	0.000007
BPK496A1	16547694	16255458	0.98234	0.003138	0.000096	75	0.00013
BPK497A1	15618154	15348524	0.982736	0.003429	0.000086	75	0.000746
BPK498A1	16528366	16223706	0.981567	0.003414	0.000096	75	0.00109
BPK499A1	14731462	13932150	0.945741	0.004055	0.000094	100	0.000007
BPK500A1	22608444	22106094	0.97778	0.003305	0.000084	75	0.002026
BPK501A1	17583372	17309617	0.984431	0.00398	0.000108	100	0.00001
BPK502A1	14677196	14381488	0.979853	0.003227	0.000081	75	0.000702
BPK505A1	14272202	13550473	0.949431	0.004093	0.000099	100	0.000008
BPK506A1	17095288	16728943	0.97857	0.003074	0.000087	75	0.001536
BPK507A1	16175004	15539863	0.960733	0.003863	0.000113	100	0.000009
BPK509A1	14190310	13763989	0.969957	0.003938	0.000113	100	0.000008
BPK509B2	15734104	15376830	0.977293	0.003878	0.000109	100	0.000006
BPK512A1C	33772200	31128507	0.92172	0.012923	0.000693	75	0.000007
BPK513A1a	16177100	15269502	0.943896	0.003977	0.000075	75	0.000139
BPK514A1	16650090	16423872	0.986413	0.003066	0.000093	75	0.00052
BPK515A1	16544382	16201050	0.979248	0.003418	0.000092	75	0.000316
BPK516A1	25549604	24950987	0.97657	0.002914	0.000092	75	0.000828
BPK518A1	16304772	15881350	0.974031	0.002061	0.000095	75	0.000011
BPK519A1	14903380	14699137	0.986296	0.001911	0.000092	75	0.000008
BPK519B2	18917722	18248240	0.964611	0.008389	0.000573	100	0.000156
BPK520A1	11877768	11688510	0.984066	0.001891	0.000079	75	0.000006
BPK526A1	20001142	19275844	0.963737	0.001839	0.000091	75	0.000008
BPK530A1	10466566	10221720	0.976607	0.002087	0.000077	75	0.000013
BPK562A1	9711468	9346489	0.962418	0.001757	0.000079	75	0.000005
BPK569A1	17754150	16881300	0.950837	0.002192	0.00008	75	0.000007
BPK594A1	16881550	16284190	0.964615	0.008024	0.000566	100	0.000009
BPK602A1	24640768	23887164	0.969416	0.006205	0.000104	100	0.000008
BPK604A1	23841044	23351027	0.979446	0.006799	0.000563	100	0.000012
BPK608A1	25878786	25374573	0.980516	0.005001	0.000127	100	0.000015
BPK609A1	25289348	24850504	0.982647	0.004788	0.000117	100	0.000016
BPK612A1	25690362	25391931	0.988384	0.007015	0.00056	100	0.000009
BPK615A1	22698482	22289434	0.981979	0.005132	0.000128	100	0.000009
BPK616A1	25265614	24790151	0.981181	0.005129	0.000123	100	0.000015
BPK619A1	24149434	23157988	0.958945	0.00522	0.000116	100	0.000019
BPK623A1	25031254	24169454	0.965571	0.006768	0.000562	100	0.000013
BPK648A1	26146420	25598941	0.979061	0.007008	0.000569	100	0.000015
BPK649A1	23418404	22936629	0.979428	0.004961	0.000127	100	0.000014
BPK650A1	21749388	21205418	0.974989	0.005052	0.000115	100	0.000017
NEP021A1c	15874136	14694993	0.925719	0.005917	0.000121	75	0.000023
NEP053A1a	21433806	20153437	0.940264	0.004773	0.000085	75	0.000003
NEP098A1a	22731472	21704681	0.95483	0.004802	0.000095	75	0.000003
NEP107A1a	21292352	20565872	0.965881	0.004797	0.000088	75	0.000002
NEP123A1a	21094726	20626320	0.977795	0.004562	0.000091	75	0.000004
