## Supplementary material for "Genome instability drives epistatic adaptation in the human pathogen *Leishmania*": Table S8

### Sheet: maxGenicCollapsedCNVcoverage
Table S8: Collapsed CNVs showing highest read depth in the 204 L. donovani field isolates.
collapsed CNV	max coverage (*)	gene ID	annotation
cnv_36_2569201_2570100	25.708	LdBPK_360076900	histidine secretory acid phosphatase, putative (fragment)
cnv_36_2562001_2567700	22.842	LdBPK_360076800	mitogen activated protein kinase homologue
cnv_36_2572501_2572800	20.467	LdBPK_360076900	histidine secretory acid phosphatase, putative (fragment)
cnv_29_1062901_1065300	19.729	LdBPK_290031100,LdBPK_290031200	kinesin, putative (fragment)
cnv_12_593401_593700	7.968	LdBPK_120014900:pseudogene	pseudogene
cnv_34_1833601_1836000	6.911	LdBPK_340051300,LdBPK_340051400	NADH:ubiquinone oxidoreductase, ESSS subunit, putative; quinonoiddihydropteridinereductase
cnv_10_183001_186900	6.646	LdBPK_100009200	folate/biopterin transporter, putative (fragment)
cnv_34_756001_757800	6.411	LdBPK_340023500	amastin-like surface protein, putative
cnv_34_663601_665100	5.991	LdBPK_340021100	D-isomer specific 2-hydroxyacid dehydrogenase (fragment)
cnv_14_294901_301500	5.881	LdBPK_140012900,LdBPK_140013000	fatty acid elongase, puatative; fatty acid elongase, putative
cnv_10_174901_180900	5.733	LdBPK_100009100,LdBPK_100009200	folate/biopterin transporter, putative (fragment)
cnv_32_1430401_1433100	5.345	LdBPK_320043600	3-hydroxyisobutyryl-coenzyme a hydrolase-like protein
cnv_2_97501_102600	5.179	LdBPK_020007000,LdBPK_020007100	hypothetical protein; phosphoglycan beta 1,3 galactosyltransferase
cnv_35_128401_129300	4.858	LdBPK_350009200	40S ribosomal protein S3A, putative
cnv_29_417001_417300	4.821	LdBPK_290016400	ribosomal protein L1a, putative
cnv_28_203101_207000	4.268	LdBPK_280010700	major surface protease gp63, putative
cnv_28_749701_754200	4.128	LdBPK_280025800	Zinc transporter 3, putative
cnv_11_513601_514500	3.983	LdBPK_110018400	ATP-binding cassette protein subfamily A, member 3, putative (fragment)
cnv_24_202801_204900	3.956	LdBPK_240010300,LdBPK_240010400	methyltransferase domain containing protein, putative
cnv_11_506401_511500	3.93	LdBPK_110018300,LdBPK_110018400	ATP-binding cassette protein subfamily A, member 3, putative (fragment)
cnv_6_370501_399600	3.921	LdBPK_060013900,LdBPK_060014000,LdBPK_060014100,LdBPK_060014200,LdBPK_060014300,LdBPK_060014400	lipin, putative; hypothetical protein; dihydrofolate reductase-thymidylate synthase; protein arginine n-methyltransferase 7; acyl-coenzyme a dehydrogenase, putative
cnv_24_788701_789600	3.819	LdBPK_240027100,LdBPK_240027200	40S ribosomal protein S8, putative
cnv_5_367501_370800	3.639	LdBPK_050015000	3-mercaptopyruvate sulfurtransferase
cnv_10_602701_603300	3.462	LdBPK_100021400	Proteinofunknownfunction_DUF1498_,putative
cnv_1_104701_105600	3.444	LdBPK_010009300	ribosomal protein S7, putative
cnv_3_146101_147000	3.394	LdBPK_030009000,LdBPK_030009100	60S acidic ribosomal protein P2, putative
cnv_12_600901_601200	3.354	LdBPK_120015100	promastigotesurfaceantigenproteinPSA
cnv_8_547501_554100	3.344	LdBPK_080017900,LdBPK_080018000	amidinotransferase, putative; protein kinase, putative
cnv_32_1242901_1243500	3.186	LdBPK_320038900	Tetratricopeptide-like helical domain containing protein (fragment)
cnv_2_395701_404100	3.179	LdBPK_020012900:pseudogene,LdBPK_020013000,LdBPK_020013100	pseudogene; hypothetical protein; peptidyl-dipeptidase, putative
Footnote: (*) Maximum measured coverage of the top 30 collapsed CNV detected in genic areas
