## Supplementary material for "Genome instability drives epistatic adaptation in the human pathogen *Leishmania*": Table S11

### Sheet: median chr coverage AMA to P135
Table S11: Polysomy level analyses: median chromosome coverage of AMA to P135 samples
sample	chr_1	chr_2	chr_3	chr_4	chr_5	chr_6	chr_7	chr_8	chr_9	chr_10	chr_11	chr_12	chr_13	chr_14	chr_15	chr_16	chr_17	chr_18	chr_19	chr_20	chr_21	chr_22	chr_23	chr_24	chr_25	chr_26	chr_27	chr_28	chr_29	chr_30	chr_31	chr_32	chr_33	chr_34	chr_35	chr_36
AMA	1.80049437143348	1.97789305124611	1.98544838850087	1.91266637116193	1.9293743685583	2.01622880053031	1.9799216513124	2.01596524225398	1.98902239846018	1.98776051337958	2.01888035652247	2.01896560404969	1.99973644172367	2.01037061884282	2.13358011971935	2.0371217838902	2.02804499658572	1.99560736206119	1.9835635474944	1.9769106976707	2	2.00251578354678	2.01590933595294	2.02739408750933	2.00987145544068	2.07422360124431	2.06727923999377	2.02685499103502	1.99555145576015	2.03619932992305	3.97482219799616	2.03544459485902	2.03382331212887	2.01103750114808	2.00070282207021	2.03699399805925
P2	1.84508787477159	1.99948239759707	1.97269255201512	1.9291668954051	2.00387417556132	2.0258644352252	1.97473943424489	1.96136803883586	2.06268478797908	1.9767471041714	1.97716275458588	2.02840539247594	1.93056285340088	1.99776489871462	2.13323164276023	2.06327297252786	2.01613194155798	1.97601775533091	1.92464179560979	2.37729293943268	2	1.92546917520841	2.04244339704026	1.98742853557732	1.91895601163821	2.04612543231564	1.95006705303856	2.03856530024861	1.95394907106054	1.93327634478594	3.74772764702653	2.07504842719452	2.03634980511485	1.90779226890229	1.91123118789751	1.91568178431665
P10	1.8091499751032	1.94791750325265	2.13158359702523	1.93639269479737	2.75693496313668	2.01876094254461	1.96489551375749	2.08032028526913	2.90408307499558	1.93917551439999	1.99132627656328	2.00305989687907	1.93966140353695	2.62721461040526	2.65811876576128	2.19658030422282	2.01260099265946	1.98246783494226	1.93379459337906	2.65945998040381	2	1.91723420659524	2.78185585556644	1.97458117159516	1.92800809547521	2.94964421671459	1.95482435710041	1.99535795171627	1.94401031209342	1.92344635944552	3.79621568658946	2.16087347607498	2.16070482034149	1.90609891257208	1.89598759978798	1.90434007420852
P20	1.81943374840547	1.95960649108049	2.25045713225043	1.90332097200336	2.74673491068643	2.04187054962501	1.98826660979665	2.18697597636735	2.9036211193125	1.9081509740965	1.94581946139355	1.98058125895999	1.93250634851052	2.52814868349861	2.61963437318579	2.22021334154789	1.97490610523323	1.92158256618051	1.88531213345497	2.11024094720172	2	1.8836692218681	2.60820113029158	1.93977307283706	1.9221038746648	3.00005529029379	1.93392809892223	1.93127416482037	1.90192291743184	1.88892969839145	3.72807048722597	2.20707399815962	2.26478521695516	1.85958634961632	1.84088243308887	1.87209380393272
P135	1.91395524985158	1.94667649286577	1.93048782984299	1.967090421503	2.9500460603083	1.99565190689676	1.99396917030031	1.97475485680362	2.93583901410469	2.001457552867	2.04579418207128	2.81713034043686	1.96883457184385	2.89402034842064	2.01071055702266	2.00253843476837	2.03159532436693	2.04306331757047	1.99476754897746	2.007320518332	2	2.04441851419681	2.23951360314438	2.00955597862802	1.99485762246924	3.01816209134271	2.02318164138468	2.01655305123953	2.03968965587832	2.0248602837315	4.04033654731929	2.02508546746095	3.04774304489345	2.0160822125325	2.03284407050298	2.02192061249974

### Sheet: p-values Wilcox AMA to P135
Table S11: Polysomy level analyses: Wilcoxon test p-values of the chromosome coverage comparisons between pairs of AMA-P135 samples
contrast	chr_1	chr_2	chr_3	chr_4	chr_5	chr_6	chr_7	chr_8	chr_9	chr_10	chr_11	chr_12	chr_13	chr_14	chr_15	chr_16	chr_17	chr_18	chr_19	chr_20	chr_21	chr_22	chr_23	chr_24	chr_25	chr_26	chr_27	chr_28	chr_29	chr_30	chr_31	chr_32	chr_33	chr_34	chr_35	chr_36
AMA_VS_P10	0.789018258092604	0.632903993073212	0.000283649653687729	0.859019031589391	1.14126269834791e-40	0.542737229732713	0.496776232817939	0.0384977824780783	2.38530244508327e-57	0.261780137262114	0.794873333545388	0.235856572464717	0.183799429082477	1.76644682050977e-43	3.74043627220736e-34	1.19302827303241e-13	0.286806621291553	0.318072171556676	0.0256905973497516	2.00334436220692e-60	0.5503123677746	0.018233539973113	6.77209611644782e-74	0.00567686882869342	0.000712757523380978	2.3161258924828e-114	1.07995247153582e-07	0.0827382718979246	0.000779861602877873	1.62640226202388e-10	1.08524488467739e-07	1.59594503594221e-20	1.30358557812631e-22	3.44107374297525e-17	6.53549224862136e-18	6.44029673697012e-38
AMA_VS_P135	0.0187708084907501	0.623060887190898	0.395176034265004	0.0609481936065627	4.66085496599261e-58	0.137033800388613	0.833178168541562	0.376208612707461	3.14688348240595e-72	0.152919643901751	0.0677516365254163	1.94040057451775e-62	0.989817789729316	4.2740826345693e-78	1.40705696104103e-06	0.474898099364582	0.735577197653609	0.0186524136291106	0.0643264760370791	0.0185086380334058	0.65635635982013	0.0189309137626599	4.70381797808979e-35	0.824691763432186	0.522916913812888	7.61534919293668e-133	0.193612050823172	0.511227956171743	0.000177182470004719	0.754576019454459	2.07898881873834e-05	0.745912451353845	3.24191768098752e-176	0.126497618848522	4.63079435637784e-07	0.917050603400981
AMA_VS_P2	0.51104696799136	0.510539121449818	0.946426910222571	0.887658667295105	0.0562525391786341	0.593943133583929	0.633340731595132	0.214828801291017	0.00754730129905111	0.981578161679616	0.687221649704943	0.687855566733061	0.421767415888699	0.558221705377917	0.332867564337043	0.149561070378306	0.497188428442077	0.306218619552355	0.0947780038359094	3.21107216274947e-35	0.265289620842352	0.0532669418692954	0.0340838596194832	0.0228879104422439	0.00218932483071178	0.218168222216199	7.04912728021529e-07	0.248994648764721	0.0254331778583114	4.50487349355697e-08	2.62015574517866e-14	0.0011942358710374	0.231994881676077	7.30279850433691e-15	1.91594199652975e-13	2.9353189785743e-29
AMA_VS_P20	0.995533444262171	0.693283757564656	1.58511979325123e-08	0.768787756800744	2.63923465816517e-38	0.486274559887935	0.294602610006975	1.91199961395913e-06	1.32200304905541e-54	0.0324347869629205	0.0333073513925055	0.0474768642869955	0.038454891950857	5.25924665261104e-34	4.25404530548987e-27	4.98048482458112e-15	0.0382988348564638	0.00437253553971426	0.000711845989737668	8.95692464227442e-07	0.455258694477538	8.86498386396173e-05	1.92147843019278e-60	0.000218811347488664	2.69248909127304e-05	1.10440697960158e-114	1.07105459604825e-11	7.50201596243462e-11	1.49773587617277e-09	3.8223048442036e-20	4.6822148929513e-16	1.18906030323991e-28	3.44308488634763e-49	3.22766215847393e-29	2.507854390884e-33	9.00740743994753e-62
P10_VS_P135	0.00631966327848956	0.939965617396493	4.36552170161339e-05	0.169044617323441	1.61616872225025e-08	0.342363881811545	0.490924232782876	0.000710784039644152	0.0417664735026778	0.00250301642397695	0.0155079602353252	9.53786392037176e-63	0.0807310890281399	9.31056853811306e-25	2.01897830354497e-47	2.1750428538361e-19	0.0993545633357634	8.8165413125644e-05	1.85105451141761e-06	3.3867732217805e-61	0.232153167504012	1.13560445319952e-07	1.50785961120864e-59	0.00163737451522189	2.17113399565474e-07	5.72933083265504e-06	2.01370609385164e-10	0.00238871919272413	2.73995957765036e-15	2.702347636887e-17	5.01939943444587e-30	5.4727562462696e-25	4.86448598536548e-174	5.59735406370266e-37	1.62640358351028e-60	4.88972466147672e-71
P10_VS_P2	0.35799307216958	0.228199740324473	0.000340999109749918	0.783113596814553	2.09613724362636e-37	0.22379472478217	0.866586438932483	0.000849432725834851	4.13939694760567e-54	0.231664217612508	0.841361295789506	0.330736937122563	0.664822291325387	1.23074612568683e-43	2.56537264392426e-38	1.36837225639686e-10	0.68831935359647	0.984245807762992	0.672577747017153	9.58727318599243e-18	0.614876004366836	0.616576899148736	1.03608289914251e-69	0.531093510153917	0.67589673204644	9.53454366376216e-117	0.827678857995246	0.00484310021600804	0.286183926948733	0.330770342667694	0.0112569874672066	4.40811337019497e-10	3.75680853456833e-18	0.389670505052415	0.195244361228946	0.0763045367860158
P10_VS_P20	0.811511976556346	0.891226278734435	0.00459986359099123	0.582670042263383	0.854160267060538	0.938412481232131	0.704563245867116	0.00286592592237864	0.79893876016607	0.304668507818453	0.057250982595039	0.377411208038803	0.441194360806612	0.0186116833730891	0.114042119893597	0.380927591851633	0.256676320383953	0.0505531515041871	0.252454975257466	7.15997654071681e-48	0.901319871480364	0.122746756699328	9.092546094875e-09	0.300753592347442	0.406990048074372	0.0254845417469467	0.10117421294142	1.53381750898815e-06	0.00424607963092826	0.00539595132803049	0.00207097853556686	0.0447193006586455	7.55189516503198e-11	0.000865887711978818	5.26209241420961e-05	8.53767034237261e-06
P135_VS_P2	0.0890029971838269	0.215455908129854	0.516542131130538	0.0268606999910051	9.47719352413056e-58	0.0336753598931317	0.582160253708731	0.297219647464678	3.32672309419201e-72	0.112799538574869	0.0114772874741164	2.06958946992194e-63	0.10994903077569	2.01043364456251e-77	2.09123234985135e-06	0.00918398826278257	0.240554149711492	5.11731985234881e-05	3.10454970657971e-06	1.87572471311794e-35	0.1177936817593	1.51855457400486e-07	5.20277179286881e-23	0.0182827267729203	2.46177029918998e-06	6.60862805734358e-133	1.34248149519137e-09	0.761578680824459	5.22383813963256e-11	1.11121452390515e-13	5.92864036838312e-47	0.000144184092785548	3.67700207641585e-176	2.2414954962271e-32	2.33842034271806e-49	1.39446738696134e-56
P135_VS_P20	0.0192272862523819	0.965221412317782	3.23837439324736e-08	0.0348873863505153	7.37987806835783e-09	0.239192180435453	0.339789581341164	2.48506997040314e-09	0.036017848943458	1.81747232522264e-05	7.9813431252416e-06	1.01078562949655e-62	0.012734325513522	9.38407283552181e-36	9.84822467139021e-40	6.9092535005233e-20	0.00348371030268251	2.94321508920372e-10	9.03782998912918e-10	4.92025909353582e-05	0.36003985064654	1.65355624332486e-12	3.66144631976879e-38	1.67827605818559e-05	2.7832009623726e-09	0.092720989084477	5.64274054200831e-17	1.77679817907363e-19	2.04450958415956e-27	1.51178783092317e-32	1.96937035637305e-47	1.96558365479274e-32	2.68541198605e-172	1.0187999551822e-57	1.31619506576997e-89	1.21192473384321e-113
P2_VS_P20	0.481288456814127	0.331477420224182	1.97003267158533e-08	0.868001925490402	7.57891212333906e-35	0.16876557606321	0.528881749944066	9.14562888969489e-09	8.9420380244606e-51	0.0258236513295939	0.0986643534292535	0.0758484503323117	0.243181458840316	4.87771356348221e-34	1.31164271191211e-30	5.53548647616384e-12	0.121368678546546	0.0470304086669966	0.119248761694244	1.72663312231305e-19	0.719103564051992	0.0433552573041693	3.08558987756156e-54	0.0931442351698028	0.207813269382429	1.2007295026711e-116	0.0604130736229042	4.60847390662599e-14	9.90452166236656e-05	0.000150440744134477	0.546754610328701	4.66004222317488e-16	7.96156487650176e-43	2.52536853425938e-05	1.60561345578826e-07	6.51878564393927e-10

### Sheet: median chr coverage AMAs
Table S11: Polysomy level analyses: median chromosome coverage of AMA samples
sample	chr_1	chr_2	chr_3	chr_4	chr_5	chr_6	chr_7	chr_8	chr_9	chr_10	chr_11	chr_12	chr_13	chr_14	chr_15	chr_16	chr_17	chr_18	chr_19	chr_20	chr_21	chr_22	chr_23	chr_24	chr_25	chr_26	chr_27	chr_28	chr_29	chr_30	chr_31	chr_32	chr_33	chr_34	chr_35	chr_36
AMAH154	1.88511313886172	1.93832288275575	1.92946261045272	1.92755424411052	1.97588883365139	1.96468720432349	1.96842776272111	1.96848389114293	1.96439854386837	1.98776400404125	2.01522683900765	2.00846737335023	1.98096444665394	2.02372628574178	1.96076623314143	1.99457558894751	1.99607501964495	2.02410314800263	2.00737687829754	2.0058133008323	1.99099138829642	2.0061420530173	2.02780361467037	2.00902063922254	2	2.01581217826387	2.0384038680501	2.03440672258127	2.03970684927113	2.05011466234745	4.07646294722325	2.05015475407733	2.05616049521305	2.05681799958305	2.0679033628943	2.0721410587424
AMA	1.79165126860186	1.96817865728875	1.97569688661064	1.90327233712821	1.91989827342989	2.00632612107846	1.97019729391429	2.00606385726491	1.9792533428702	1.97799765552045	2.00896465399058	2.00904948282577	1.98991476426059	2.0004967117681	2.12310107091057	2.02711648884385	2.01808428205281	1.98580596451491	1.97382130297431	1.96720112852914	1.99017702807415	1.99268045538535	2.00600822554688	2.01743656990721	2	2.06403608114283	2.05712582702509	2.01690012119767	1.98575033279688	2.02619856549641	3.95529991456558	2.02544753730305	2.02383421748028	2.00116031869027	1.99087639824363	2.02698933063122
AMA07142	1.84381994820171	1.94950252545968	1.96810850296688	1.02080916275054	1.95120960338759	2.0169301504338	2.01100030078947	1.99526549554089	1.94833843112898	1.93284582000289	1.98041743328919	1.99851558441051	1.91422421706844	1.94829546120402	1.95442844140269	1.99784369103843	2.0091955639412	2.00087502392644	1.96389745032091	1.97047575519643	2.01460977448602	1.95756915228151	2.0057345318036	2.01704734113823	2	2.03535252917072	2.01238315110179	2.02072712925744	2.00164066986207	2.03371576566547	3.95312371822667	2.01605903286418	2.00257819549753	2.01314879703742	2.00295320575172	2.0322899454282
AMA1992	1.91942209662903	1.94055109909329	1.98919968400822	1.89795509300927	2.06850418767711	2.05457539587403	2.01882980855772	1.97813211128885	1.96296136175163	1.96833007777957	1.99037875780645	2.0184407142043	1.98923898646816	1.94495297460668	2.15637662761312	2.03365862669344	2.03266427445694	1.98127630808412	1.98444408635536	2.00788407346416	2.02515357436222	1.98818568054174	2.13413929577852	2.05596670295594	2	2.26555886132913	2.05114822136718	2.02122332836812	2.00123016699615	2.03231448256346	3.90321769239537	2.02569201806341	2.0174424317218	2.002664706784	1.98349296682479	2.00776616608434

### Sheet: p-values Wilcox AMAs
Table S11: Polysomy level analyses: Wilcoxon test p-values of the chromosome coverage comparisons between pairs of AMA samples
contrast	chr_1	chr_2	chr_3	chr_4	chr_5	chr_6	chr_7	chr_8	chr_9	chr_10	chr_11	chr_12	chr_13	chr_14	chr_15	chr_16	chr_17	chr_18	chr_19	chr_20	chr_21	chr_22	chr_23	chr_24	chr_25	chr_26	chr_27	chr_28	chr_29	chr_30	chr_31	chr_32	chr_33	chr_34	chr_35	chr_36
AMA_VS_AMA07142	0.479895300786708	0.479442859593169	0.411168131829347	2.39296076641971e-54	0.343632397288932	0.390140834086204	0.395271839565906	0.582186676704155	0.627559945036828	0.692801716375505	0.389311550903507	0.893008055897196	0.70324676413072	0.280895524328121	7.18922570086624e-06	0.911476645550772	0.902831593838454	0.453631084022839	0.570478051124559	0.833621918861997	0.924193617766057	0.897810890573227	0.735168021558757	0.990919817378547	0.681116127383041	0.691735994553529	0.354434558408256	0.816559782496323	0.214955516532155	0.453940394210087	0.820954505235818	0.80833013832011	0.801883337124178	0.232659450613557	0.250952339284857	0.600102045888432
AMA_VS_AMA1992	0.011806585069488	0.162222497764969	0.248593833635776	0.899969907267736	9.73545842198873e-06	0.0305216235443716	0.286755105389907	0.545366674262193	0.662975044223033	0.326870497391175	0.625571512879186	0.844305633037639	0.230162874248512	0.278679355151331	0.0453495580460901	0.187562102330268	0.0916394668617596	0.406013720272641	0.341139116409594	0.0671719558381787	0.0800558968441559	0.457220325686664	2.37970244251158e-09	0.0233944405684269	0.107618521075849	1.9309552620087e-33	0.866820704139401	0.360251827763904	0.0956030652829713	0.607174797288677	0.507075815083718	0.633855859132191	0.375362364891687	0.65299673955215	0.804710628340059	0.271786309494025
AMA_VS_AMAH154	0.0174047960404514	0.707970275871778	0.506567938928157	0.305255759669999	0.0153520813461502	0.0411138727453295	0.623950461418612	0.712392698300052	0.778334577230363	0.403064778852935	0.141743244892159	0.174001809736968	0.335606783431306	0.0825890647347708	8.55307822705159e-10	0.239390206026298	0.692058393257509	0.0332192223559358	0.00627141612766983	0.0299345083310662	0.896512273480045	0.0303684529405659	0.145315384775745	0.831560373965568	0.194175482497362	0.059370275950583	0.968641685103798	0.027732369271471	4.67039525507813e-07	0.000439802787764943	2.2339719483177e-12	0.00298905101537055	1.44778027349879e-06	9.73524421138382e-10	3.60312571036097e-22	1.27187684905231e-12
AMA07142_VS_AMA1992	0.133406986510412	0.0863312727951701	0.673475366509527	6.75254251158283e-57	0.00208872430301157	0.276926636497474	0.866145013386079	0.947210673202423	0.268577299885258	0.180503590782225	0.201302712228594	0.959186163692027	0.119493345193647	0.931465815357596	3.21767794497612e-11	0.139564356124318	0.122463294975689	0.952496660959555	0.688745922206849	0.132794841762712	0.121224344069666	0.366628263213621	8.65944716451981e-08	0.0247263687526873	0.241329639739414	6.67601491053549e-31	0.187705626069961	0.473587855575806	0.672459669618263	0.805361506372528	0.392954165186278	0.381943403470678	0.208102705611557	0.447672453832696	0.182052857714569	0.150918067017891
AMA07142_VS_AMAH154	0.104792663666246	0.667264649194644	0.726198800674427	1.64859650729211e-59	0.150057063762749	0.0123007809662427	0.129077047447382	0.586453785149053	0.346186330534664	0.0861179795549266	0.0203205732772858	0.118272358743397	0.0266849260267018	0.00134625800438769	0.785746879694749	0.571029821620406	0.847861211812649	0.160183555280926	0.035744041698102	0.053943768849763	0.662168063480155	0.0119707114029065	0.16046256612663	0.605544954184281	0.239061407454793	0.631847174256946	0.0408842079078779	0.0421259905526771	0.000490658434174572	0.00946305505827704	1.57921732258081e-11	0.000169381655834929	4.62779621405188e-08	6.22747589361274e-06	1.83503445652381e-15	8.61754205008208e-11
AMA1992_VS_AMAH154	0.660730501108723	0.380194219357769	0.0395068202887167	0.132390595450657	0.00116844624532376	7.44756967847289e-08	0.0887772644632718	0.388131580383883	0.804597382023878	0.630523948854797	0.129618493794264	0.153082236506418	0.83020753881933	4.18307502421567e-06	8.96482606643745e-18	0.00420071174280986	0.0234388161381804	0.0244828933951366	0.0365294588654546	0.731058516277119	0.030862103307254	0.0617955818094041	1.50004681403566e-09	0.0136337778184059	0.931379362950516	3.79821510662025e-51	0.771671375170886	0.0878174902918901	0.000174669279163195	0.000814482524868152	1.03600600305274e-19	0.000732352731086109	1.94343962391566e-05	5.17989256889159e-11	1.94488951100539e-29	3.84500746214103e-23
