## Supplementary material for "Genome instability drives epistatic adaptation in the human pathogen *Leishmania*": Table S14

### Sheet: clustered
Table S14: Gene CNVs and gene cluster CNVs detected during Ld1S culture adaptation.
identifier	AMA (*)	P2 (*)	P10 (*)	P20 (*)	P135 (*)	direction (**)	cluster members (***)	annotation	BP (****)	MF (****)	CC (****)	simplified annotation
Ld1S_110040900	0.241	0.555	0.355	0.273	1.072	increasing	1	tRNA-Met				tRNA
Ld1S_110044800	3.53	3.046	3.046	3.177	2.722	decreasing	1	ATP-binding cassette subfamily A, member 1, putative		GO:0005524;GO:0016887		other
Ld1S_120053700	0.569	0.635	0.615	0.557	1.223	increasing	1	Protein of unknown function DUF962, putative				other
Ld1S_150101700	0.426	0.448	0.401	0.458	1.012	increasing	1	tRNA-Glu				tRNA
Ld1S_160117200	0.52	0.608	0.604	0.427	1.028	increasing	1	RING-H2 zinc finger, putative		GO:0008270		other
Ld1S_170137500	0.785	0.877	0.916	0.92	1.313	increasing	1	tRNA-Ser				tRNA
Ld1S_170142400	0.512	0.647	0.552	0.471	1.01	transient	1	hypothetical protein			GO:0005739	other
Ld1S_210217400	0.605	0.585	0.652	0.545	1.116	increasing	1	tRNA-Lys				tRNA
Ld1S_210217600	0.72	0.691	0.563	0.708	1.113	transient	1	tRNA-Pro				tRNA
Ld1S_210225500	0.431	0.48	0.612	0.503	1.063	increasing	1	tRNA-Ser				tRNA
Ld1S_210225600	0.366	0.301	0.304	0.338	0.95	increasing	1	5SMS ribosomal RNA				ribosome
Ld1S_230252500	1.862	1.715	1.652	1.711	1.189	decreasing	1	hypothetical protein			GO:0016020;GO:0016021	other
Ld1S_260331200	0.684	0.642	0.679	0.688	1.161	transient	1	asparagine synthetase a, putative	GO:0006529	GO:0004071	GO:0005737	other
LD27Cs1H4_c501	0.692	0.504	0.54	0.696	1.11	transient	1	snoRNA	GO:0006396		GO:0005730	snoRNA
Ld1S_290433700	0.595	0.435	0.541	0.502	1.007	transient	1	transfer RNA-Leu				other
Ld1S_030451900	0.67	0.685	0.694	0.667	1.171	increasing	1	Aminoacyl-tRNA editing domain containing protein, putative	GO:0106074	GO:0002161		tRNA
Ld1S_300478300	0.691	0.54	0.584	0.52	1.041	transient	1	tRNA-Thr				tRNA
Ld1S_310509800	0.547	0.587	0.563	0.458	1.054	increasing	1	tRNA-Gly				tRNA
LD31Cs1C1_c689	3.582	3.794	3.455	3.476	3.267	transient	1	snoRNA	GO:0006396		GO:0005730	snoRNA
Ld1S_350715900	1.127	1.097	1.1	1.122	1.681	increasing	1	hypothetical protein				other
Ld1S_360735700	1.17	1.117	1.204	0.6	0.114	decreasing	1	serine,threonine protein kinase, putative	GO:0006468;GO:0006468;GO:0016310	GO:0004672;GO:0005524;GO:0004672;GO:0005524;GO:0016301		kinase
Ld1S_360747700	0.693	0.747	0.89	0.845	1.254	increasing	1	tRNA-Pro				tRNA
LD36Cs2pH1_c1296	0.64	0.638	0.706	0.686	1.253	increasing	1	snoRNA	GO:0006396		GO:0005730	snoRNA
Ld1S_360753200_pseudogene	0.477	0.595	0.516	0.54	1.01	increasing	1	fibrillarin, putative;fibrillarin	GO:0006364	GO:0030562	GO:0005634;GO:0031428;GO:0005634	other
Ld1S_360788600	1.147	1.168	1.179	0.979	1.498	transient	1	tRNA-Leu				tRNA
Ld1S_040804000	0.595	0.684	0.57	0.633	1.086	transient	1	ubiquitin-conjugating enzyme E2, putative	GO:0006464	GO:0000166;GO:0005524;GO:0016740	GO:0097014;GO:0005737;GO:0031981	other
Ld1S_050817700	0.385	0.47	0.496	0.484	0.927	increasing	1	hypothetical protein			GO:0005739	other
Ld1S_080871000	2.199	2.637	2.422	2.602	1.916	transient	1	protein kinase, putative	GO:0006468;GO:0016310	GO:0004672;GO:0005524;GO:0016301	GO:0016020;GO:0016021	kinase
clstr38	1.12687476190476	1.10164492753623	1.10999261744967	1.14587816091954	1.60288515625	transient	10	GP63, leishmanolysin fragment	GO:0006508;GO:0007155	GO:0004222	GO:0016020	other
clstr103	1.17539020537125	0.989001610305958	1.0779293598234	1.1454274952919	4.44515355805243	increasing	3	hypothetical protein				other
clstr75	1.75747867298578	1.68712801932367	1.71448344370861	1.78480790960452	2.2683904494382	increasing	2	hypothetical protein				other
clstr128	0.267101658767772	0.170425120772947	0.168760927152318	0.21224406779661	3.01323595505618	increasing	2	hypothetical protein				other
clstr64	1.97746232227488	1.75944669887279	1.87340068432671	2.02420742937853	2.41790720973783	transient	6	protein, conserved. Source GeneDB. Function unknown				other
clstr238	0.47502850877193	0.44082149321267	0.435620689655173	0.443368644067797	0.99388671875	increasing	2	60S acidic ribosomal protein, putative;60S acidic ribosomal protein, putative fragment	GO:0006412;GO:0006414	GO:0003735	GO:0005840	ribosome
clstr53	0.43078918128655	0.371292760180995	0.449050574712644	0.510795197740113	1.27948958333333	increasing	3	hypothetical protein				other
clstr257	1.41346383342398	1.37649096774194	1.68659106670786	1.85193263058567	1.95062185778237	increasing	3	hypothetical protein				other
clstr260	0.0334997208534516	0.0316122656225781	0.0230494980698447	0.0237357619485999	1.06959911225023	increasing	79	SLRNA	GO:0045291			SLRNA
clstr262	0.0217827683686083	0.0195072940015292	0.0125945048211205	0.0138150179262693	0.535982756428166	increasing	56	SLRNA	GO:0045291			SLRNA
clstr1	0.0210860900473934	0.01271922	0.0147779554794521	0.018174918128655	0.745148449612403	increasing	2	hypothetical protein				other
clstr81	0.486555299539171	0.462184653465347	0.499522297297297	0.509868390804598	0.964391472868217	transient	2	hypothetical protein			GO:0005737;GO:0020023;GO:0005739;GO:0005654	other
clstr16	4.09875883256528	4.32198349834984	4.614	4.32654980842912	4.68193281653747	increasing	3	18S ribosomal SSU RNA				ribosome
clstr263	3.51536405529954	3.68383168316832	3.91955405405405	3.64944827586207	4.51159431524548	increasing	3	5.8S ribosomal M3 RNA				ribosome
clstr41	4.11303379416283	4.44708415841584	4.59015765765766	4.1837969348659	4.61669509043928	increasing	3	28S ribosomal RNA, LSU-alpha				ribosome
clstr258	3.63802150537635	3.69358085808581	3.95269369369369	3.60255938697318	4.58657622739018	increasing	3	28S ribosomal RNA, LSU-gamma, M1				ribosome
clstr261	4.37769892473119	4.73206105610561	5.07671171171171	4.65649233716475	4.1364677002584	transient	3	28S ribosomal RNA, LSU-delta, M2				ribosome
clstr347	3.86471735791091	4.26185643564356	4.38047522522522	3.85794827586207	4.67498449612403	increasing	3	28S ribosomal RNA, LSU-zeta, M6				ribosome
clstr270	3.04698771121352	3.34581848184819	3.24493918918919	3.05426436781609	3.95214728682171	increasing	3	28S ribosomal RNA, LSU-epsilon, M4				ribosome
clstr235	0.296619634703197	0.273510981308412	0.315751488095239	0.299385885167464	0.944964566929132	increasing	2	60S acidic ribosomal protein P2, putative	GO:0006412;GO:0006414	GO:0003735	GO:0005737	ribosome
clstr361	0.170044594115562	0.150902767792955	0.160455043758636	0.171597670118343	0.748604060913706	increasing	13	snoRNA	GO:0006396		GO:0005730	snoRNA
clstr378	0.18432577100319	0.205089611790079	0.214265039152464	0.205583616863905	0.761421710269426	increasing	13	snoRNA	GO:0006396		GO:0005730	snoRNA
clstr278	0.182997731300957	0.163124263120057	0.178315845232612	0.202353809171598	0.872149707145646	increasing	13	snoRNA	GO:0006396		GO:0005730	snoRNA
clstr371	1.47913122171945	1.55864215686274	1.65293581081081	1.51445086705202	0.964282442748091	decreasing	2	snoRNA	GO:0006396		GO:0005730	snoRNA
Footnotes:
(*) The AMA, P2, P10, P20 and P135 columns indicate the normalized gene coverage in the respective samples.
(**) “increasing” gene CNVs have a P135 normalized coverage increase of at least 0.5 with respect to AMA. “decreasing” gene CNVs have a P135 normalized coverage decrease of at least 0.5 with respect to AMA. All the other gene CNVs are labeled as “transient”.
(***) The number of genes in the gene cluster (clstr). Individual (non-cluster) genes have by default a value of 1.
(****) Gene Ontology (GO) identifiers of the biological process (BP), molecular function (MF) and cellular component (CC).

### Sheet: expanded
Table S14: Gene CNVs and gene cluster CNVs detected during Ld1S culture adaptation: expanded (*****).
identifier	AMA (*)	P2 (*)	P10 (*)	P20 (*)	P135 (*)	direction (**)	annotation	BP (****)	MF (****)	CC (****)	simplified annotation
Ld1S_110040900	0.241	0.555	0.355	0.273	1.072	increasing	tRNA-Met				tRNA
Ld1S_110044800	3.53	3.046	3.046	3.177	2.722	decreasing	ATP-binding cassette subfamily A, member 1, putative		GO:0005524;GO:0016887		other
Ld1S_120053700	0.569	0.635	0.615	0.557	1.223	increasing	Protein of unknown function DUF962, putative				other
Ld1S_150101700	0.426	0.448	0.401	0.458	1.012	increasing	tRNA-Glu				tRNA
Ld1S_160117200	0.52	0.608	0.604	0.427	1.028	increasing	RING-H2 zinc finger, putative		GO:0008270		other
Ld1S_170137500	0.785	0.877	0.916	0.92	1.313	increasing	tRNA-Ser				tRNA
Ld1S_170142400	0.512	0.647	0.552	0.471	1.01	transient	hypothetical protein			GO:0005739	hypothetical
Ld1S_210217400	0.605	0.585	0.652	0.545	1.116	increasing	tRNA-Lys				tRNA
Ld1S_210217600	0.72	0.691	0.563	0.708	1.113	transient	tRNA-Pro				tRNA
Ld1S_210225500	0.431	0.48	0.612	0.503	1.063	increasing	tRNA-Ser				tRNA
Ld1S_210225600	0.366	0.301	0.304	0.338	0.95	increasing	5SMS ribosomal RNA				ribosome
Ld1S_230252500	1.862	1.715	1.652	1.711	1.189	decreasing	hypothetical protein			GO:0016020;GO:0016021	hypothetical
Ld1S_260331200	0.684	0.642	0.679	0.688	1.161	transient	asparagine synthetase a, putative	GO:0006529	GO:0004071	GO:0005737	other
LD27Cs1H4_c501	0.692	0.504	0.54	0.696	1.11	transient	snoRNA	GO:0006396		GO:0005730	snoRNA
Ld1S_290433700	0.595	0.435	0.541	0.502	1.007	transient	transfer RNA-Leu				other
Ld1S_030451900	0.67	0.685	0.694	0.667	1.171	increasing	Aminoacyl-tRNA editing domain containing protein, putative	GO:0106074	GO:0002161		tRNA
Ld1S_300478300	0.691	0.54	0.584	0.52	1.041	transient	tRNA-Thr				tRNA
Ld1S_310509800	0.547	0.587	0.563	0.458	1.054	increasing	tRNA-Gly				tRNA
LD31Cs1C1_c689	3.582	3.794	3.455	3.476	3.267	transient	snoRNA	GO:0006396		GO:0005730	snoRNA
Ld1S_350715900	1.127	1.097	1.1	1.122	1.681	increasing	hypothetical protein				hypothetical
Ld1S_360735700	1.17	1.117	1.204	0.6	0.114	decreasing	serine,threonine protein kinase, putative	GO:0006468;GO:0006468;GO:0016310	GO:0004672;GO:0005524;GO:0004672;GO:0005524;GO:0016301		kinase
Ld1S_360747700	0.693	0.747	0.89	0.845	1.254	increasing	tRNA-Pro				tRNA
LD36Cs2pH1_c1296	0.64	0.638	0.706	0.686	1.253	increasing	snoRNA	GO:0006396		GO:0005730	snoRNA
Ld1S_360753200_pseudogene	0.477	0.595	0.516	0.54	1.01	increasing	fibrillarin, putative;fibrillarin	GO:0006364	GO:0030562	GO:0005634;GO:0031428;GO:0005634	other
Ld1S_360788600	1.147	1.168	1.179	0.979	1.498	transient	tRNA-Leu				tRNA
Ld1S_040804000	0.595	0.684	0.57	0.633	1.086	transient	ubiquitin-conjugating enzyme E2, putative	GO:0006464	GO:0000166;GO:0005524;GO:0016740	GO:0097014;GO:0005737;GO:0031981	other
Ld1S_050817700	0.385	0.47	0.496	0.484	0.927	increasing	hypothetical protein			GO:0005739	hypothetical
Ld1S_080871000	2.199	2.637	2.422	2.602	1.916	transient	protein kinase, putative	GO:0006468;GO:0016310	GO:0004672;GO:0005524;GO:0016301	GO:0016020;GO:0016021	kinase
Ld1S_100018800	1.12687476190476	1.10164492753623	1.10999261744967	1.14587816091954	1.60288515625	transient	GP63, leishmanolysin fragment	GO:0006508;GO:0007155	GO:0004222	GO:0016020	other
Ld1S_100019100	1.12687476190476	1.10164492753623	1.10999261744967	1.14587816091954	1.60288515625	transient	GP63, leishmanolysin fragment	GO:0006508;GO:0007155	GO:0004222	GO:0016020	other
Ld1S_100019200	1.12687476190476	1.10164492753623	1.10999261744967	1.14587816091954	1.60288515625	transient	GP63, leishmanolysin fragment	GO:0006508;GO:0007155	GO:0004222	GO:0016020	other
Ld1S_100019300_pseudogene	1.12687476190476	1.10164492753623	1.10999261744967	1.14587816091954	1.60288515625	transient	GP63, leishmanolysin fragment	GO:0006508;GO:0007155	GO:0004222	GO:0016020	other
Ld1S_100019400	1.12687476190476	1.10164492753623	1.10999261744967	1.14587816091954	1.60288515625	transient	GP63, leishmanolysin fragment	GO:0006508;GO:0007155	GO:0004222	GO:0016020	other
Ld1S_100019500	1.12687476190476	1.10164492753623	1.10999261744967	1.14587816091954	1.60288515625	transient	GP63, leishmanolysin fragment	GO:0006508;GO:0007155	GO:0004222	GO:0016020	other
Ld1S_100019600	1.12687476190476	1.10164492753623	1.10999261744967	1.14587816091954	1.60288515625	transient	GP63, leishmanolysin fragment	GO:0006508;GO:0007155	GO:0004222	GO:0016020	other
Ld1S_100019700	1.12687476190476	1.10164492753623	1.10999261744967	1.14587816091954	1.60288515625	transient	GP63, leishmanolysin fragment	GO:0006508;GO:0007155	GO:0004222	GO:0016020	other
Ld1S_100019800	1.12687476190476	1.10164492753623	1.10999261744967	1.14587816091954	1.60288515625	transient	GP63, leishmanolysin fragment	GO:0006508;GO:0007155	GO:0004222	GO:0016020	other
Ld1S_100020000	1.12687476190476	1.10164492753623	1.10999261744967	1.14587816091954	1.60288515625	transient	GP63, leishmanolysin fragment	GO:0006508;GO:0007155	GO:0004222	GO:0016020	other
Ld1S_120053900_pseudogene	1.17539020537125	0.989001610305958	1.0779293598234	1.1454274952919	4.44515355805243	increasing	hypothetical protein				hypothetical
Ld1S_120054100_pseudogene	1.17539020537125	0.989001610305958	1.0779293598234	1.1454274952919	4.44515355805243	increasing	hypothetical protein				hypothetical
Ld1S_120055300_pseudogene	1.17539020537125	0.989001610305958	1.0779293598234	1.1454274952919	4.44515355805243	increasing	hypothetical protein				hypothetical
Ld1S_120054300	1.75747867298578	1.68712801932367	1.71448344370861	1.78480790960452	2.2683904494382	increasing	hypothetical protein				hypothetical
Ld1S_120055500	1.75747867298578	1.68712801932367	1.71448344370861	1.78480790960452	2.2683904494382	increasing	hypothetical protein				hypothetical
Ld1S_120055100	0.267101658767772	0.170425120772947	0.168760927152318	0.21224406779661	3.01323595505618	increasing	hypothetical protein				hypothetical
Ld1S_120056300	0.267101658767772	0.170425120772947	0.168760927152318	0.21224406779661	3.01323595505618	increasing	hypothetical protein				hypothetical
Ld1S_120054200_pseudogene	1.97746232227488	1.75944669887279	1.87340068432671	2.02420742937853	2.41790720973783	transient	protein, conserved. Source GeneDB. Function unknown				other
Ld1S_120054400_pseudogene	1.97746232227488	1.75944669887279	1.87340068432671	2.02420742937853	2.41790720973783	transient	protein, conserved. Source GeneDB. Function unknown				other
Ld1S_120055400_pseudogene	1.97746232227488	1.75944669887279	1.87340068432671	2.02420742937853	2.41790720973783	transient	protein, conserved. Source GeneDB. Function unknown				other
Ld1S_120055600_pseudogene	1.97746232227488	1.75944669887279	1.87340068432671	2.02420742937853	2.41790720973783	transient	protein, conserved. Source GeneDB. Function unknown				other
Ld1S_120055900_pseudogene	1.97746232227488	1.75944669887279	1.87340068432671	2.02420742937853	2.41790720973783	transient	protein, conserved. Source GeneDB. Function unknown				other
Ld1S_120056400_pseudogene	1.97746232227488	1.75944669887279	1.87340068432671	2.02420742937853	2.41790720973783	transient	protein, conserved. Source GeneDB. Function unknown				other
Ld1S_150097200	0.47502850877193	0.44082149321267	0.435620689655173	0.443368644067797	0.99388671875	increasing	60S acidic ribosomal protein, putative;60S acidic ribosomal protein, putative fragment	GO:0006412;GO:0006414	GO:0003735	GO:0005840	ribosome
Ld1S_150097300	0.47502850877193	0.44082149321267	0.435620689655173	0.443368644067797	0.99388671875	increasing	60S acidic ribosomal protein, putative;60S acidic ribosomal protein, putative fragment	GO:0006412;GO:0006414	GO:0003735	GO:0005840	ribosome
Ld1S_150098200	0.43078918128655	0.371292760180995	0.449050574712644	0.510795197740113	1.27948958333333	increasing	hypothetical protein				hypothetical
Ld1S_150098300	0.43078918128655	0.371292760180995	0.449050574712644	0.510795197740113	1.27948958333333	increasing	hypothetical protein				hypothetical
Ld1S_150098400	0.43078918128655	0.371292760180995	0.449050574712644	0.510795197740113	1.27948958333333	increasing	hypothetical protein				hypothetical
LdBPK_220022900	1.41346383342398	1.37649096774194	1.68659106670786	1.85193263058567	1.95062185778237	increasing	hypothetical protein				hypothetical
LdBPK_220022900_aln1	1.41346383342398	1.37649096774194	1.68659106670786	1.85193263058567	1.95062185778237	increasing	hypothetical protein				hypothetical
LdBPK_220022900_aln3	1.41346383342398	1.37649096774194	1.68659106670786	1.85193263058567	1.95062185778237	increasing	hypothetical protein				hypothetical
Ld1S_SLRNA_c103	0.0334997208534516	0.0316122656225781	0.0230494980698447	0.0237357619485999	1.06959911225023	increasing	SLRNA	GO:0045291			SLRNA
Ld1S_SLRNA_c105	0.0334997208534516	0.0316122656225781	0.0230494980698447	0.0237357619485999	1.06959911225023	increasing	SLRNA	GO:0045291			SLRNA
Ld1S_SLRNA_c110	0.0334997208534516	0.0316122656225781	0.0230494980698447	0.0237357619485999	1.06959911225023	increasing	SLRNA	GO:0045291			SLRNA
Ld1S_SLRNA_c122	0.0334997208534516	0.0316122656225781	0.0230494980698447	0.0237357619485999	1.06959911225023	increasing	SLRNA	GO:0045291			SLRNA
Ld1S_SLRNA_c123	0.0334997208534516	0.0316122656225781	0.0230494980698447	0.0237357619485999	1.06959911225023	increasing	SLRNA	GO:0045291			SLRNA
Ld1S_SLRNA_c124	0.0334997208534516	0.0316122656225781	0.0230494980698447	0.0237357619485999	1.06959911225023	increasing	SLRNA	GO:0045291			SLRNA
Ld1S_SLRNA_c125	0.0334997208534516	0.0316122656225781	0.0230494980698447	0.0237357619485999	1.06959911225023	increasing	SLRNA	GO:0045291			SLRNA
Ld1S_SLRNA_c127	0.0334997208534516	0.0316122656225781	0.0230494980698447	0.0237357619485999	1.06959911225023	increasing	SLRNA	GO:0045291			SLRNA
Ld1S_SLRNA_c128	0.0334997208534516	0.0316122656225781	0.0230494980698447	0.0237357619485999	1.06959911225023	increasing	SLRNA	GO:0045291			SLRNA
Ld1S_SLRNA_c130	0.0334997208534516	0.0316122656225781	0.0230494980698447	0.0237357619485999	1.06959911225023	increasing	SLRNA	GO:0045291			SLRNA
Ld1S_SLRNA_c131	0.0334997208534516	0.0316122656225781	0.0230494980698447	0.0237357619485999	1.06959911225023	increasing	SLRNA	GO:0045291			SLRNA
Ld1S_SLRNA_c132	0.0334997208534516	0.0316122656225781	0.0230494980698447	0.0237357619485999	1.06959911225023	increasing	SLRNA	GO:0045291			SLRNA
Ld1S_SLRNA_c133	0.0334997208534516	0.0316122656225781	0.0230494980698447	0.0237357619485999	1.06959911225023	increasing	SLRNA	GO:0045291			SLRNA
Ld1S_SLRNA_c134	0.0334997208534516	0.0316122656225781	0.0230494980698447	0.0237357619485999	1.06959911225023	increasing	SLRNA	GO:0045291			SLRNA
Ld1S_SLRNA_c135	0.0334997208534516	0.0316122656225781	0.0230494980698447	0.0237357619485999	1.06959911225023	increasing	SLRNA	GO:0045291			SLRNA
Ld1S_SLRNA_c137	0.0334997208534516	0.0316122656225781	0.0230494980698447	0.0237357619485999	1.06959911225023	increasing	SLRNA	GO:0045291			SLRNA
Ld1S_SLRNA_c139	0.0334997208534516	0.0316122656225781	0.0230494980698447	0.0237357619485999	1.06959911225023	increasing	SLRNA	GO:0045291			SLRNA
Ld1S_SLRNA_c140	0.0334997208534516	0.0316122656225781	0.0230494980698447	0.0237357619485999	1.06959911225023	increasing	SLRNA	GO:0045291			SLRNA
Ld1S_SLRNA_c141	0.0334997208534516	0.0316122656225781	0.0230494980698447	0.0237357619485999	1.06959911225023	increasing	SLRNA	GO:0045291			SLRNA
Ld1S_SLRNA_c142	0.0334997208534516	0.0316122656225781	0.0230494980698447	0.0237357619485999	1.06959911225023	increasing	SLRNA	GO:0045291			SLRNA
Ld1S_SLRNA_c143	0.0334997208534516	0.0316122656225781	0.0230494980698447	0.0237357619485999	1.06959911225023	increasing	SLRNA	GO:0045291			SLRNA
Ld1S_SLRNA_c144	0.0334997208534516	0.0316122656225781	0.0230494980698447	0.0237357619485999	1.06959911225023	increasing	SLRNA	GO:0045291			SLRNA
Ld1S_SLRNA_c145	0.0334997208534516	0.0316122656225781	0.0230494980698447	0.0237357619485999	1.06959911225023	increasing	SLRNA	GO:0045291			SLRNA
Ld1S_SLRNA_c146	0.0334997208534516	0.0316122656225781	0.0230494980698447	0.0237357619485999	1.06959911225023	increasing	SLRNA	GO:0045291			SLRNA
Ld1S_SLRNA_c147	0.0334997208534516	0.0316122656225781	0.0230494980698447	0.0237357619485999	1.06959911225023	increasing	SLRNA	GO:0045291			SLRNA
Ld1S_SLRNA_c148	0.0334997208534516	0.0316122656225781	0.0230494980698447	0.0237357619485999	1.06959911225023	increasing	SLRNA	GO:0045291			SLRNA
Ld1S_SLRNA_c149	0.0334997208534516	0.0316122656225781	0.0230494980698447	0.0237357619485999	1.06959911225023	increasing	SLRNA	GO:0045291			SLRNA
Ld1S_SLRNA_c150	0.0334997208534516	0.0316122656225781	0.0230494980698447	0.0237357619485999	1.06959911225023	increasing	SLRNA	GO:0045291			SLRNA
Ld1S_SLRNA_c151	0.0334997208534516	0.0316122656225781	0.0230494980698447	0.0237357619485999	1.06959911225023	increasing	SLRNA	GO:0045291			SLRNA
Ld1S_SLRNA_c152	0.0334997208534516	0.0316122656225781	0.0230494980698447	0.0237357619485999	1.06959911225023	increasing	SLRNA	GO:0045291			SLRNA
Ld1S_SLRNA_c153	0.0334997208534516	0.0316122656225781	0.0230494980698447	0.0237357619485999	1.06959911225023	increasing	SLRNA	GO:0045291			SLRNA
Ld1S_SLRNA_c154	0.0334997208534516	0.0316122656225781	0.0230494980698447	0.0237357619485999	1.06959911225023	increasing	SLRNA	GO:0045291			SLRNA
Ld1S_SLRNA_c155	0.0334997208534516	0.0316122656225781	0.0230494980698447	0.0237357619485999	1.06959911225023	increasing	SLRNA	GO:0045291			SLRNA
Ld1S_SLRNA_c156	0.0334997208534516	0.0316122656225781	0.0230494980698447	0.0237357619485999	1.06959911225023	increasing	SLRNA	GO:0045291			SLRNA
Ld1S_SLRNA_c157	0.0334997208534516	0.0316122656225781	0.0230494980698447	0.0237357619485999	1.06959911225023	increasing	SLRNA	GO:0045291			SLRNA
Ld1S_SLRNA_c159	0.0334997208534516	0.0316122656225781	0.0230494980698447	0.0237357619485999	1.06959911225023	increasing	SLRNA	GO:0045291			SLRNA
Ld1S_SLRNA_c161	0.0334997208534516	0.0316122656225781	0.0230494980698447	0.0237357619485999	1.06959911225023	increasing	SLRNA	GO:0045291			SLRNA
Ld1S_SLRNA_c162	0.0334997208534516	0.0316122656225781	0.0230494980698447	0.0237357619485999	1.06959911225023	increasing	SLRNA	GO:0045291			SLRNA
Ld1S_SLRNA_c163	0.0334997208534516	0.0316122656225781	0.0230494980698447	0.0237357619485999	1.06959911225023	increasing	SLRNA	GO:0045291			SLRNA
Ld1S_SLRNA_c164	0.0334997208534516	0.0316122656225781	0.0230494980698447	0.0237357619485999	1.06959911225023	increasing	SLRNA	GO:0045291			SLRNA
Ld1S_SLRNA_c167	0.0334997208534516	0.0316122656225781	0.0230494980698447	0.0237357619485999	1.06959911225023	increasing	SLRNA	GO:0045291			SLRNA
Ld1S_SLRNA_c168	0.0334997208534516	0.0316122656225781	0.0230494980698447	0.0237357619485999	1.06959911225023	increasing	SLRNA	GO:0045291			SLRNA
Ld1S_SLRNA_c169	0.0334997208534516	0.0316122656225781	0.0230494980698447	0.0237357619485999	1.06959911225023	increasing	SLRNA	GO:0045291			SLRNA
Ld1S_SLRNA_c170	0.0334997208534516	0.0316122656225781	0.0230494980698447	0.0237357619485999	1.06959911225023	increasing	SLRNA	GO:0045291			SLRNA
Ld1S_SLRNA_c171	0.0334997208534516	0.0316122656225781	0.0230494980698447	0.0237357619485999	1.06959911225023	increasing	SLRNA	GO:0045291			SLRNA
Ld1S_SLRNA_c172	0.0334997208534516	0.0316122656225781	0.0230494980698447	0.0237357619485999	1.06959911225023	increasing	SLRNA	GO:0045291			SLRNA
Ld1S_SLRNA_c173	0.0334997208534516	0.0316122656225781	0.0230494980698447	0.0237357619485999	1.06959911225023	increasing	SLRNA	GO:0045291			SLRNA
Ld1S_SLRNA_c174	0.0334997208534516	0.0316122656225781	0.0230494980698447	0.0237357619485999	1.06959911225023	increasing	SLRNA	GO:0045291			SLRNA
Ld1S_SLRNA_c175	0.0334997208534516	0.0316122656225781	0.0230494980698447	0.0237357619485999	1.06959911225023	increasing	SLRNA	GO:0045291			SLRNA
Ld1S_SLRNA_c176	0.0334997208534516	0.0316122656225781	0.0230494980698447	0.0237357619485999	1.06959911225023	increasing	SLRNA	GO:0045291			SLRNA
Ld1S_SLRNA_c177	0.0334997208534516	0.0316122656225781	0.0230494980698447	0.0237357619485999	1.06959911225023	increasing	SLRNA	GO:0045291			SLRNA
Ld1S_SLRNA_c178	0.0334997208534516	0.0316122656225781	0.0230494980698447	0.0237357619485999	1.06959911225023	increasing	SLRNA	GO:0045291			SLRNA
Ld1S_SLRNA_c179	0.0334997208534516	0.0316122656225781	0.0230494980698447	0.0237357619485999	1.06959911225023	increasing	SLRNA	GO:0045291			SLRNA
Ld1S_SLRNA_c180	0.0334997208534516	0.0316122656225781	0.0230494980698447	0.0237357619485999	1.06959911225023	increasing	SLRNA	GO:0045291			SLRNA
Ld1S_SLRNA_c181	0.0334997208534516	0.0316122656225781	0.0230494980698447	0.0237357619485999	1.06959911225023	increasing	SLRNA	GO:0045291			SLRNA
Ld1S_SLRNA_c182	0.0334997208534516	0.0316122656225781	0.0230494980698447	0.0237357619485999	1.06959911225023	increasing	SLRNA	GO:0045291			SLRNA
Ld1S_SLRNA_c183	0.0334997208534516	0.0316122656225781	0.0230494980698447	0.0237357619485999	1.06959911225023	increasing	SLRNA	GO:0045291			SLRNA
Ld1S_SLRNA_c184	0.0334997208534516	0.0316122656225781	0.0230494980698447	0.0237357619485999	1.06959911225023	increasing	SLRNA	GO:0045291			SLRNA
Ld1S_SLRNA_c185	0.0334997208534516	0.0316122656225781	0.0230494980698447	0.0237357619485999	1.06959911225023	increasing	SLRNA	GO:0045291			SLRNA
Ld1S_SLRNA_c186	0.0334997208534516	0.0316122656225781	0.0230494980698447	0.0237357619485999	1.06959911225023	increasing	SLRNA	GO:0045291			SLRNA
Ld1S_SLRNA_c187	0.0334997208534516	0.0316122656225781	0.0230494980698447	0.0237357619485999	1.06959911225023	increasing	SLRNA	GO:0045291			SLRNA
Ld1S_SLRNA_c70	0.0334997208534516	0.0316122656225781	0.0230494980698447	0.0237357619485999	1.06959911225023	increasing	SLRNA	GO:0045291			SLRNA
Ld1S_SLRNA_c71	0.0334997208534516	0.0316122656225781	0.0230494980698447	0.0237357619485999	1.06959911225023	increasing	SLRNA	GO:0045291			SLRNA
Ld1S_SLRNA_c72	0.0334997208534516	0.0316122656225781	0.0230494980698447	0.0237357619485999	1.06959911225023	increasing	SLRNA	GO:0045291			SLRNA
Ld1S_SLRNA_c73	0.0334997208534516	0.0316122656225781	0.0230494980698447	0.0237357619485999	1.06959911225023	increasing	SLRNA	GO:0045291			SLRNA
Ld1S_SLRNA_c74	0.0334997208534516	0.0316122656225781	0.0230494980698447	0.0237357619485999	1.06959911225023	increasing	SLRNA	GO:0045291			SLRNA
Ld1S_SLRNA_c75	0.0334997208534516	0.0316122656225781	0.0230494980698447	0.0237357619485999	1.06959911225023	increasing	SLRNA	GO:0045291			SLRNA
Ld1S_SLRNA_c76	0.0334997208534516	0.0316122656225781	0.0230494980698447	0.0237357619485999	1.06959911225023	increasing	SLRNA	GO:0045291			SLRNA
Ld1S_SLRNA_c77	0.0334997208534516	0.0316122656225781	0.0230494980698447	0.0237357619485999	1.06959911225023	increasing	SLRNA	GO:0045291			SLRNA
Ld1S_SLRNA_c78	0.0334997208534516	0.0316122656225781	0.0230494980698447	0.0237357619485999	1.06959911225023	increasing	SLRNA	GO:0045291			SLRNA
Ld1S_SLRNA_c79	0.0334997208534516	0.0316122656225781	0.0230494980698447	0.0237357619485999	1.06959911225023	increasing	SLRNA	GO:0045291			SLRNA
Ld1S_SLRNA_c80	0.0334997208534516	0.0316122656225781	0.0230494980698447	0.0237357619485999	1.06959911225023	increasing	SLRNA	GO:0045291			SLRNA
Ld1S_SLRNA_c81	0.0334997208534516	0.0316122656225781	0.0230494980698447	0.0237357619485999	1.06959911225023	increasing	SLRNA	GO:0045291			SLRNA
Ld1S_SLRNA_c82	0.0334997208534516	0.0316122656225781	0.0230494980698447	0.0237357619485999	1.06959911225023	increasing	SLRNA	GO:0045291			SLRNA
Ld1S_SLRNA_c83	0.0334997208534516	0.0316122656225781	0.0230494980698447	0.0237357619485999	1.06959911225023	increasing	SLRNA	GO:0045291			SLRNA
Ld1S_SLRNA_c84	0.0334997208534516	0.0316122656225781	0.0230494980698447	0.0237357619485999	1.06959911225023	increasing	SLRNA	GO:0045291			SLRNA
Ld1S_SLRNA_c86	0.0334997208534516	0.0316122656225781	0.0230494980698447	0.0237357619485999	1.06959911225023	increasing	SLRNA	GO:0045291			SLRNA
Ld1S_SLRNA_c87	0.0334997208534516	0.0316122656225781	0.0230494980698447	0.0237357619485999	1.06959911225023	increasing	SLRNA	GO:0045291			SLRNA
Ld1S_SLRNA_c88	0.0334997208534516	0.0316122656225781	0.0230494980698447	0.0237357619485999	1.06959911225023	increasing	SLRNA	GO:0045291			SLRNA
Ld1S_SLRNA_c100	0.0217827683686083	0.0195072940015292	0.0125945048211205	0.0138150179262693	0.535982756428166	increasing	SLRNA	GO:0045291			SLRNA
Ld1S_SLRNA_c101	0.0217827683686083	0.0195072940015292	0.0125945048211205	0.0138150179262693	0.535982756428166	increasing	SLRNA	GO:0045291			SLRNA
Ld1S_SLRNA_c102	0.0217827683686083	0.0195072940015292	0.0125945048211205	0.0138150179262693	0.535982756428166	increasing	SLRNA	GO:0045291			SLRNA
Ld1S_SLRNA_c104	0.0217827683686083	0.0195072940015292	0.0125945048211205	0.0138150179262693	0.535982756428166	increasing	SLRNA	GO:0045291			SLRNA
Ld1S_SLRNA_c106	0.0217827683686083	0.0195072940015292	0.0125945048211205	0.0138150179262693	0.535982756428166	increasing	SLRNA	GO:0045291			SLRNA
Ld1S_SLRNA_c107	0.0217827683686083	0.0195072940015292	0.0125945048211205	0.0138150179262693	0.535982756428166	increasing	SLRNA	GO:0045291			SLRNA
Ld1S_SLRNA_c108	0.0217827683686083	0.0195072940015292	0.0125945048211205	0.0138150179262693	0.535982756428166	increasing	SLRNA	GO:0045291			SLRNA
Ld1S_SLRNA_c109	0.0217827683686083	0.0195072940015292	0.0125945048211205	0.0138150179262693	0.535982756428166	increasing	SLRNA	GO:0045291			SLRNA
Ld1S_SLRNA_c111	0.0217827683686083	0.0195072940015292	0.0125945048211205	0.0138150179262693	0.535982756428166	increasing	SLRNA	GO:0045291			SLRNA
Ld1S_SLRNA_c112	0.0217827683686083	0.0195072940015292	0.0125945048211205	0.0138150179262693	0.535982756428166	increasing	SLRNA	GO:0045291			SLRNA
Ld1S_SLRNA_c113	0.0217827683686083	0.0195072940015292	0.0125945048211205	0.0138150179262693	0.535982756428166	increasing	SLRNA	GO:0045291			SLRNA
Ld1S_SLRNA_c114	0.0217827683686083	0.0195072940015292	0.0125945048211205	0.0138150179262693	0.535982756428166	increasing	SLRNA	GO:0045291			SLRNA
Ld1S_SLRNA_c115	0.0217827683686083	0.0195072940015292	0.0125945048211205	0.0138150179262693	0.535982756428166	increasing	SLRNA	GO:0045291			SLRNA
Ld1S_SLRNA_c116	0.0217827683686083	0.0195072940015292	0.0125945048211205	0.0138150179262693	0.535982756428166	increasing	SLRNA	GO:0045291			SLRNA
Ld1S_SLRNA_c119	0.0217827683686083	0.0195072940015292	0.0125945048211205	0.0138150179262693	0.535982756428166	increasing	SLRNA	GO:0045291			SLRNA
Ld1S_SLRNA_c1215	0.0217827683686083	0.0195072940015292	0.0125945048211205	0.0138150179262693	0.535982756428166	increasing	SLRNA	GO:0045291			SLRNA
Ld1S_SLRNA_c1217	0.0217827683686083	0.0195072940015292	0.0125945048211205	0.0138150179262693	0.535982756428166	increasing	SLRNA	GO:0045291			SLRNA
Ld1S_SLRNA_c1218	0.0217827683686083	0.0195072940015292	0.0125945048211205	0.0138150179262693	0.535982756428166	increasing	SLRNA	GO:0045291			SLRNA
Ld1S_SLRNA_c1219	0.0217827683686083	0.0195072940015292	0.0125945048211205	0.0138150179262693	0.535982756428166	increasing	SLRNA	GO:0045291			SLRNA
Ld1S_SLRNA_c1220	0.0217827683686083	0.0195072940015292	0.0125945048211205	0.0138150179262693	0.535982756428166	increasing	SLRNA	GO:0045291			SLRNA
Ld1S_SLRNA_c1221	0.0217827683686083	0.0195072940015292	0.0125945048211205	0.0138150179262693	0.535982756428166	increasing	SLRNA	GO:0045291			SLRNA
Ld1S_SLRNA_c1222	0.0217827683686083	0.0195072940015292	0.0125945048211205	0.0138150179262693	0.535982756428166	increasing	SLRNA	GO:0045291			SLRNA
Ld1S_SLRNA_c1223	0.0217827683686083	0.0195072940015292	0.0125945048211205	0.0138150179262693	0.535982756428166	increasing	SLRNA	GO:0045291			SLRNA
Ld1S_SLRNA_c1224	0.0217827683686083	0.0195072940015292	0.0125945048211205	0.0138150179262693	0.535982756428166	increasing	SLRNA	GO:0045291			SLRNA
Ld1S_SLRNA_c1225	0.0217827683686083	0.0195072940015292	0.0125945048211205	0.0138150179262693	0.535982756428166	increasing	SLRNA	GO:0045291			SLRNA
Ld1S_SLRNA_c1226	0.0217827683686083	0.0195072940015292	0.0125945048211205	0.0138150179262693	0.535982756428166	increasing	SLRNA	GO:0045291			SLRNA
Ld1S_SLRNA_c1227	0.0217827683686083	0.0195072940015292	0.0125945048211205	0.0138150179262693	0.535982756428166	increasing	SLRNA	GO:0045291			SLRNA
Ld1S_SLRNA_c1228	0.0217827683686083	0.0195072940015292	0.0125945048211205	0.0138150179262693	0.535982756428166	increasing	SLRNA	GO:0045291			SLRNA
Ld1S_SLRNA_c1229	0.0217827683686083	0.0195072940015292	0.0125945048211205	0.0138150179262693	0.535982756428166	increasing	SLRNA	GO:0045291			SLRNA
Ld1S_SLRNA_c1230	0.0217827683686083	0.0195072940015292	0.0125945048211205	0.0138150179262693	0.535982756428166	increasing	SLRNA	GO:0045291			SLRNA
Ld1S_SLRNA_c1231	0.0217827683686083	0.0195072940015292	0.0125945048211205	0.0138150179262693	0.535982756428166	increasing	SLRNA	GO:0045291			SLRNA
Ld1S_SLRNA_c1232	0.0217827683686083	0.0195072940015292	0.0125945048211205	0.0138150179262693	0.535982756428166	increasing	SLRNA	GO:0045291			SLRNA
Ld1S_SLRNA_c1233	0.0217827683686083	0.0195072940015292	0.0125945048211205	0.0138150179262693	0.535982756428166	increasing	SLRNA	GO:0045291			SLRNA
Ld1S_SLRNA_c1234	0.0217827683686083	0.0195072940015292	0.0125945048211205	0.0138150179262693	0.535982756428166	increasing	SLRNA	GO:0045291			SLRNA
Ld1S_SLRNA_c1235	0.0217827683686083	0.0195072940015292	0.0125945048211205	0.0138150179262693	0.535982756428166	increasing	SLRNA	GO:0045291			SLRNA
Ld1S_SLRNA_c1236	0.0217827683686083	0.0195072940015292	0.0125945048211205	0.0138150179262693	0.535982756428166	increasing	SLRNA	GO:0045291			SLRNA
Ld1S_SLRNA_c126	0.0217827683686083	0.0195072940015292	0.0125945048211205	0.0138150179262693	0.535982756428166	increasing	SLRNA	GO:0045291			SLRNA
Ld1S_SLRNA_c129	0.0217827683686083	0.0195072940015292	0.0125945048211205	0.0138150179262693	0.535982756428166	increasing	SLRNA	GO:0045291			SLRNA
Ld1S_SLRNA_c136	0.0217827683686083	0.0195072940015292	0.0125945048211205	0.0138150179262693	0.535982756428166	increasing	SLRNA	GO:0045291			SLRNA
Ld1S_SLRNA_c138	0.0217827683686083	0.0195072940015292	0.0125945048211205	0.0138150179262693	0.535982756428166	increasing	SLRNA	GO:0045291			SLRNA
Ld1S_SLRNA_c158	0.0217827683686083	0.0195072940015292	0.0125945048211205	0.0138150179262693	0.535982756428166	increasing	SLRNA	GO:0045291			SLRNA
Ld1S_SLRNA_c160	0.0217827683686083	0.0195072940015292	0.0125945048211205	0.0138150179262693	0.535982756428166	increasing	SLRNA	GO:0045291			SLRNA
Ld1S_SLRNA_c165	0.0217827683686083	0.0195072940015292	0.0125945048211205	0.0138150179262693	0.535982756428166	increasing	SLRNA	GO:0045291			SLRNA
Ld1S_SLRNA_c166	0.0217827683686083	0.0195072940015292	0.0125945048211205	0.0138150179262693	0.535982756428166	increasing	SLRNA	GO:0045291			SLRNA
Ld1S_SLRNA_c85	0.0217827683686083	0.0195072940015292	0.0125945048211205	0.0138150179262693	0.535982756428166	increasing	SLRNA	GO:0045291			SLRNA
Ld1S_SLRNA_c89	0.0217827683686083	0.0195072940015292	0.0125945048211205	0.0138150179262693	0.535982756428166	increasing	SLRNA	GO:0045291			SLRNA
Ld1S_SLRNA_c90	0.0217827683686083	0.0195072940015292	0.0125945048211205	0.0138150179262693	0.535982756428166	increasing	SLRNA	GO:0045291			SLRNA
Ld1S_SLRNA_c91	0.0217827683686083	0.0195072940015292	0.0125945048211205	0.0138150179262693	0.535982756428166	increasing	SLRNA	GO:0045291			SLRNA
Ld1S_SLRNA_c92	0.0217827683686083	0.0195072940015292	0.0125945048211205	0.0138150179262693	0.535982756428166	increasing	SLRNA	GO:0045291			SLRNA
Ld1S_SLRNA_c93	0.0217827683686083	0.0195072940015292	0.0125945048211205	0.0138150179262693	0.535982756428166	increasing	SLRNA	GO:0045291			SLRNA
Ld1S_SLRNA_c94	0.0217827683686083	0.0195072940015292	0.0125945048211205	0.0138150179262693	0.535982756428166	increasing	SLRNA	GO:0045291			SLRNA
Ld1S_SLRNA_c95	0.0217827683686083	0.0195072940015292	0.0125945048211205	0.0138150179262693	0.535982756428166	increasing	SLRNA	GO:0045291			SLRNA
Ld1S_SLRNA_c96	0.0217827683686083	0.0195072940015292	0.0125945048211205	0.0138150179262693	0.535982756428166	increasing	SLRNA	GO:0045291			SLRNA
Ld1S_SLRNA_c97	0.0217827683686083	0.0195072940015292	0.0125945048211205	0.0138150179262693	0.535982756428166	increasing	SLRNA	GO:0045291			SLRNA
Ld1S_SLRNA_c98	0.0217827683686083	0.0195072940015292	0.0125945048211205	0.0138150179262693	0.535982756428166	increasing	SLRNA	GO:0045291			SLRNA
Ld1S_SLRNA_c99	0.0217827683686083	0.0195072940015292	0.0125945048211205	0.0138150179262693	0.535982756428166	increasing	SLRNA	GO:0045291			SLRNA
Ld1S_220235600	0.0210860900473934	0.01271922	0.0147779554794521	0.018174918128655	0.745148449612403	increasing	hypothetical protein				hypothetical
Ld1S_220236100	0.0210860900473934	0.01271922	0.0147779554794521	0.018174918128655	0.745148449612403	increasing	hypothetical protein				hypothetical
Ld1S_270367200	0.486555299539171	0.462184653465347	0.499522297297297	0.509868390804598	0.964391472868217	transient	hypothetical protein			GO:0005737;GO:0020023;GO:0005739;GO:0005654	hypothetical
Ld1S_270367500	0.486555299539171	0.462184653465347	0.499522297297297	0.509868390804598	0.964391472868217	transient	hypothetical protein			GO:0005737;GO:0020023;GO:0005739;GO:0005654	hypothetical
Ld1S_270376400	4.09875883256528	4.32198349834984	4.614	4.32654980842912	4.68193281653747	increasing	18S ribosomal SSU RNA				ribosome
Ld1S_270376600	4.09875883256528	4.32198349834984	4.614	4.32654980842912	4.68193281653747	increasing	18S ribosomal SSU RNA				ribosome
Ld1S_270376800	4.09875883256528	4.32198349834984	4.614	4.32654980842912	4.68193281653747	increasing	18S ribosomal SSU RNA				ribosome
Ld1S_270376500	3.51536405529954	3.68383168316832	3.91955405405405	3.64944827586207	4.51159431524548	increasing	5.8S ribosomal M3 RNA				ribosome
Ld1S_270376700	3.51536405529954	3.68383168316832	3.91955405405405	3.64944827586207	4.51159431524548	increasing	5.8S ribosomal M3 RNA				ribosome
Ld1S_270376900	3.51536405529954	3.68383168316832	3.91955405405405	3.64944827586207	4.51159431524548	increasing	5.8S ribosomal M3 RNA				ribosome
LdBPK_270030140_aln1	4.11303379416283	4.44708415841584	4.59015765765766	4.1837969348659	4.61669509043928	increasing	28S,ribosomal,RNA,LSU-alpha				ribosome
LdBPK_270030140_aln2	4.11303379416283	4.44708415841584	4.59015765765766	4.1837969348659	4.61669509043928	increasing	28S,ribosomal,RNA,LSU-alpha				ribosome
LdBPK_270030140_aln3	4.11303379416283	4.44708415841584	4.59015765765766	4.1837969348659	4.61669509043928	increasing	28S,ribosomal,RNA,LSU-alpha				ribosome
LdBPK_270030220_aln1	3.63802150537635	3.69358085808581	3.95269369369369	3.60255938697318	4.58657622739018	increasing	28S,ribosomal,RNA,LSU-gamma,M1				ribosome
LdBPK_270030220_aln2	3.63802150537635	3.69358085808581	3.95269369369369	3.60255938697318	4.58657622739018	increasing	28S,ribosomal,RNA,LSU-gamma,M1				ribosome
LdBPK_270030220_aln3	3.63802150537635	3.69358085808581	3.95269369369369	3.60255938697318	4.58657622739018	increasing	28S,ribosomal,RNA,LSU-gamma,M1				ribosome
LdBPK_270030160_aln1	4.37769892473119	4.73206105610561	5.07671171171171	4.65649233716475	4.1364677002584	transient	28S,ribosomal,RNA,LSU-delta,M2				ribosome
LdBPK_270030160_aln2	4.37769892473119	4.73206105610561	5.07671171171171	4.65649233716475	4.1364677002584	transient	28S,ribosomal,RNA,LSU-delta,M2				ribosome
LdBPK_270030160_aln3	4.37769892473119	4.73206105610561	5.07671171171171	4.65649233716475	4.1364677002584	transient	28S,ribosomal,RNA,LSU-delta,M2				ribosome
LdBPK_270030170_aln1	3.86471735791091	4.26185643564356	4.38047522522522	3.85794827586207	4.67498449612403	increasing	28S,ribosomal,RNA,LSU-zeta, M6				ribosome
LdBPK_270030170_aln2	3.86471735791091	4.26185643564356	4.38047522522522	3.85794827586207	4.67498449612403	increasing	28S,ribosomal,RNA,LSU-zeta, M6				ribosome
LdBPK_270030170_aln3	3.86471735791091	4.26185643564356	4.38047522522522	3.85794827586207	4.67498449612403	increasing	28S,ribosomal,RNA,LSU-zeta, M6				ribosome
LdBPK_270030180_aln1	3.04698771121352	3.34581848184819	3.24493918918919	3.05426436781609	3.95214728682171	increasing	28S,ribosomal,RNA,LSU-epsilon,M4				ribosome
LdBPK_270030180_aln2	3.04698771121352	3.34581848184819	3.24493918918919	3.05426436781609	3.95214728682171	increasing	28S,ribosomal,RNA,LSU-epsilon,M4				ribosome
LdBPK_270030180_aln3	3.04698771121352	3.34581848184819	3.24493918918919	3.05426436781609	3.95214728682171	increasing	28S,ribosomal,RNA,LSU-epsilon,M4				ribosome
Ld1S_030448900	0.296619634703197	0.273510981308412	0.315751488095239	0.299385885167464	0.944964566929132	increasing	60S acidic ribosomal protein P2, putative	GO:0006412;GO:0006414	GO:0003735	GO:0005737	ribosome
Ld1S_030449000	0.296619634703197	0.273510981308412	0.315751488095239	0.299385885167464	0.944964566929132	increasing	60S acidic ribosomal protein P2, putative	GO:0006412;GO:0006414	GO:0003735	GO:0005737	ribosome
LD33Cs3H1_c844	0.170044594115562	0.150902767792955	0.160455043758636	0.171597670118343	0.748604060913706	increasing	snoRNA	GO:0006396		GO:0005730	snoRNA
LD33Cs3H1_c847	0.170044594115562	0.150902767792955	0.160455043758636	0.171597670118343	0.748604060913706	increasing	snoRNA	GO:0006396		GO:0005730	snoRNA
LD33Cs3H1_c850	0.170044594115562	0.150902767792955	0.160455043758636	0.171597670118343	0.748604060913706	increasing	snoRNA	GO:0006396		GO:0005730	snoRNA
LD33Cs3H1_c853	0.170044594115562	0.150902767792955	0.160455043758636	0.171597670118343	0.748604060913706	increasing	snoRNA	GO:0006396		GO:0005730	snoRNA
LD33Cs3H1_c856	0.170044594115562	0.150902767792955	0.160455043758636	0.171597670118343	0.748604060913706	increasing	snoRNA	GO:0006396		GO:0005730	snoRNA
LD33Cs3H1_c859	0.170044594115562	0.150902767792955	0.160455043758636	0.171597670118343	0.748604060913706	increasing	snoRNA	GO:0006396		GO:0005730	snoRNA
LD33Cs3H1_c862	0.170044594115562	0.150902767792955	0.160455043758636	0.171597670118343	0.748604060913706	increasing	snoRNA	GO:0006396		GO:0005730	snoRNA
LD33Cs3H1_c865	0.170044594115562	0.150902767792955	0.160455043758636	0.171597670118343	0.748604060913706	increasing	snoRNA	GO:0006396		GO:0005730	snoRNA
LD33Cs3H1_c868	0.170044594115562	0.150902767792955	0.160455043758636	0.171597670118343	0.748604060913706	increasing	snoRNA	GO:0006396		GO:0005730	snoRNA
LD33Cs3H1_c871	0.170044594115562	0.150902767792955	0.160455043758636	0.171597670118343	0.748604060913706	increasing	snoRNA	GO:0006396		GO:0005730	snoRNA
LD33Cs3H1_c874	0.170044594115562	0.150902767792955	0.160455043758636	0.171597670118343	0.748604060913706	increasing	snoRNA	GO:0006396		GO:0005730	snoRNA
LD33Cs3H1_c877	0.170044594115562	0.150902767792955	0.160455043758636	0.171597670118343	0.748604060913706	increasing	snoRNA	GO:0006396		GO:0005730	snoRNA
LD33Cs3H1_c880	0.170044594115562	0.150902767792955	0.160455043758636	0.171597670118343	0.748604060913706	increasing	snoRNA	GO:0006396		GO:0005730	snoRNA
LD33Cs3H2_c845	0.18432577100319	0.205089611790079	0.214265039152464	0.205583616863905	0.761421710269426	increasing	snoRNA	GO:0006396		GO:0005730	snoRNA
LD33Cs3H2_c848	0.18432577100319	0.205089611790079	0.214265039152464	0.205583616863905	0.761421710269426	increasing	snoRNA	GO:0006396		GO:0005730	snoRNA
LD33Cs3H2_c851	0.18432577100319	0.205089611790079	0.214265039152464	0.205583616863905	0.761421710269426	increasing	snoRNA	GO:0006396		GO:0005730	snoRNA
LD33Cs3H2_c854	0.18432577100319	0.205089611790079	0.214265039152464	0.205583616863905	0.761421710269426	increasing	snoRNA	GO:0006396		GO:0005730	snoRNA
LD33Cs3H2_c857	0.18432577100319	0.205089611790079	0.214265039152464	0.205583616863905	0.761421710269426	increasing	snoRNA	GO:0006396		GO:0005730	snoRNA
LD33Cs3H2_c860	0.18432577100319	0.205089611790079	0.214265039152464	0.205583616863905	0.761421710269426	increasing	snoRNA	GO:0006396		GO:0005730	snoRNA
LD33Cs3H2_c863	0.18432577100319	0.205089611790079	0.214265039152464	0.205583616863905	0.761421710269426	increasing	snoRNA	GO:0006396		GO:0005730	snoRNA
LD33Cs3H2_c866	0.18432577100319	0.205089611790079	0.214265039152464	0.205583616863905	0.761421710269426	increasing	snoRNA	GO:0006396		GO:0005730	snoRNA
LD33Cs3H2_c869	0.18432577100319	0.205089611790079	0.214265039152464	0.205583616863905	0.761421710269426	increasing	snoRNA	GO:0006396		GO:0005730	snoRNA
LD33Cs3H2_c872	0.18432577100319	0.205089611790079	0.214265039152464	0.205583616863905	0.761421710269426	increasing	snoRNA	GO:0006396		GO:0005730	snoRNA
LD33Cs3H2_c875	0.18432577100319	0.205089611790079	0.214265039152464	0.205583616863905	0.761421710269426	increasing	snoRNA	GO:0006396		GO:0005730	snoRNA
LD33Cs3H2_c878	0.18432577100319	0.205089611790079	0.214265039152464	0.205583616863905	0.761421710269426	increasing	snoRNA	GO:0006396		GO:0005730	snoRNA
LD33Cs3H2_c881	0.18432577100319	0.205089611790079	0.214265039152464	0.205583616863905	0.761421710269426	increasing	snoRNA	GO:0006396		GO:0005730	snoRNA
LD33Cs3C1_c846	0.182997731300957	0.163124263120057	0.178315845232612	0.202353809171598	0.872149707145646	increasing	snoRNA	GO:0006396		GO:0005730	snoRNA
LD33Cs3C1_c849	0.182997731300957	0.163124263120057	0.178315845232612	0.202353809171598	0.872149707145646	increasing	snoRNA	GO:0006396		GO:0005730	snoRNA
LD33Cs3C1_c852	0.182997731300957	0.163124263120057	0.178315845232612	0.202353809171598	0.872149707145646	increasing	snoRNA	GO:0006396		GO:0005730	snoRNA
LD33Cs3C1_c855	0.182997731300957	0.163124263120057	0.178315845232612	0.202353809171598	0.872149707145646	increasing	snoRNA	GO:0006396		GO:0005730	snoRNA
LD33Cs3C1_c858	0.182997731300957	0.163124263120057	0.178315845232612	0.202353809171598	0.872149707145646	increasing	snoRNA	GO:0006396		GO:0005730	snoRNA
LD33Cs3C1_c861	0.182997731300957	0.163124263120057	0.178315845232612	0.202353809171598	0.872149707145646	increasing	snoRNA	GO:0006396		GO:0005730	snoRNA
LD33Cs3C1_c864	0.182997731300957	0.163124263120057	0.178315845232612	0.202353809171598	0.872149707145646	increasing	snoRNA	GO:0006396		GO:0005730	snoRNA
LD33Cs3C1_c867	0.182997731300957	0.163124263120057	0.178315845232612	0.202353809171598	0.872149707145646	increasing	snoRNA	GO:0006396		GO:0005730	snoRNA
LD33Cs3C1_c870	0.182997731300957	0.163124263120057	0.178315845232612	0.202353809171598	0.872149707145646	increasing	snoRNA	GO:0006396		GO:0005730	snoRNA
LD33Cs3C1_c873	0.182997731300957	0.163124263120057	0.178315845232612	0.202353809171598	0.872149707145646	increasing	snoRNA	GO:0006396		GO:0005730	snoRNA
LD33Cs3C1_c876	0.182997731300957	0.163124263120057	0.178315845232612	0.202353809171598	0.872149707145646	increasing	snoRNA	GO:0006396		GO:0005730	snoRNA
LD33Cs3C1_c879	0.182997731300957	0.163124263120057	0.178315845232612	0.202353809171598	0.872149707145646	increasing	snoRNA	GO:0006396		GO:0005730	snoRNA
LD33Cs3C1_c882	0.182997731300957	0.163124263120057	0.178315845232612	0.202353809171598	0.872149707145646	increasing	snoRNA	GO:0006396		GO:0005730	snoRNA
LD36Cs-1H2_c1083	1.47913122171945	1.55864215686274	1.65293581081081	1.51445086705202	0.964282442748091	decreasing	snoRNA	GO:0006396		GO:0005730	snoRNA
LD36Cs-1H2_c1085	1.47913122171945	1.55864215686274	1.65293581081081	1.51445086705202	0.964282442748091	decreasing	snoRNA	GO:0006396		GO:0005730	snoRNA
Footnotes:
(*) The AMA, P2, P10, P20 and P135 columns indicate the normalized gene coverage in the respective samples.
(**) “increasing” gene CNVs have a P135 normalized coverage increase of at least 0.5 with respect to AMA. “decreasing” gene CNVs have a P135 normalized coverage decrease of at least 0.5 with respect to AMA. All the other gene CNVs are labeled as “transient”.
(****) Gene Ontology (GO) identifiers of the biological process (BP), molecular function (MF) and cellular component (CC).
(*****) The genes belonging to each cluster CNV are reported as separate entries sharing the same attributes.
