## Supplementary material for "Genome instability drives epistatic adaptation in the human pathogen *Leishmania*": Table S15

### Sheet: clustered
Table S15: Gene CNVs and cluster CNVs detected in the eight Ld1S P20 clones.
identifier	CL1 (*)	CL3 (*)	CL4 (*)	CL6 (*)	CL7 (*)	CL8 (*)	CL9 (*)	CL10 (*)	cluster members (**)	annotation	BP (***)	MF (***)	CC (***)	simplified annotation
Ld1S_010008300	2.008	1.817	2.174	1.882	1.927	1.793	1.665	1.947	1	hypothetical protein			GO:0005737	other
Ld1S_010008400	1.771	1.69	2.057	1.8	1.693	1.774	1.482	1.647	1	Mitochondrial pyruvate carrier 1	GO:1902361		GO:0005737;GO:0031966;GO:0005739	other
Ld1S_120055700_pseudogene	2.426	2.456	2.399	2.35	2.419	2.347	3.432	2.398	1	surface antigen protein 2, putative				other
Ld1S_020187800	1.571	1.636	2.114	1.872	1.702	1.784	1.757	1.721	1	tRNA				tRNA
Ld1S_230256500	1.244	1.248	1.745	1.358	1.26	1.284	1.134	1.244	1	tRNA-Ile				tRNA
Ld1S_230256800	1.437	1.519	1.953	1.663	1.603	1.518	1.606	1.656	1	5SMS ribosomal RNA				ribosome
Ld1S_230257000	1.476	1.304	1.744	1.355	1.42	1.309	1.243	1.452	1	tRNA-Leu				tRNA
Ld1S_230257100	1.364	1.273	1.703	1.284	1.309	1.233	1.092	1.263	1	tRNA-Thr				tRNA
Ld1S_230257200	0.984	0.955	1.377	1.024	0.977	0.985	0.731	1.054	1	tRNA-Arg				tRNA
Ld1S_320537000	1.839	1.939	2.253	2.037	1.973	1.83	1.727	1.92	1	hypothetical protein				other
Ld1S_360735700	1.082	0.116	0.096	0.12	0.107	1.077	0.123	0.12	1	serine,threonine protein kinase, putative	GO:0006468;GO:0006468;GO:0016310	GO:0004672;GO:0005524;GO:0004672;GO:0005524;GO:0016301		kinase
clstr103	1.81933647798742	2.94457320872274	2.44690740740741	1.47614018691589	1.6156134751773	2.42088288288289	5.00093906810036	2.34260130718954	3	hypothetical protein				other
clstr75	1.70319811320755	1.66548130841122	1.52484444444444	1.64354205607476	1.59898936170213	1.65881981981982	2.20432795698924	1.7004068627451	2	hypothetical protein				other
clstr128	1.46944150943396	2.50895794392523	2.2001	0.580894392523365	0.95757021276596	1.91544144144144	3.75741935483871	1.71959803921568	2	hypothetical protein				other
clstr64	2.3300084591195	2.5958054517134	2.46103918518518	2.15374744548287	2.2335539893617	2.41237795795796	3.60026967741935	2.4763866993464	6	protein, conserved. Source GeneDB. Function unknown				other
clstr244	2.49661598999706	2.81468518708706	3.08368388388388	2.90123131799537	2.6274406354515	2.58720091414291	2.82905396229786	2.94302306005794	3	hypothetical protein				other
clstr306	2.00715488536155	2.01566183127572	2.344889218107	2.10089008818342	2.20820844285145	1.83217853835979	2.04520411522634	2.11988709315376	27	snoRNA	GO:0006396		GO:0005730	snoRNA
clstr16	4.79316190476191	4.71881172839506	6.04517037037037	4.92600634920635	5.1841541218638	3.89248809523809	4.75561481481482	5.10926936026936	3	18S ribosomal SSU RNA				ribosome
clstr249	4.25674603174603	3.83983950617284	5.55378518518518	3.84471111111111	4.38967383512545	3.2702619047619	3.78368148148148	4.50950505050505	3	5.8S ribosomal M3 RNA				ribosome
clstr41	4.80220634920635	4.55878703703704	5.81375185185185	4.74381587301587	5.05564874551971	3.82844047619048	4.55204444444444	4.94819865319865	3	28S,ribosomal,RNA,LSU-alpha				ribosome
clstr245	4.27329841269841	4.11760185185185	5.5687	4.58959682539683	4.52367025089606	3.49566964285714	4.01114444444444	4.75890235690236	3	28S,ribosomal,RNA,LSU-gamma,M1				ribosome
clstr55	4.36511746031746	4.26697839506173	5.41366296296296	4.55501587301587	4.77139068100359	3.45415476190476	4.46693333333333	4.53547474747475	3	28S,ribosomal,RNA,LSU-beta				ribosome
clstr247	5.02657777777778	4.72913580246913	5.80963333333333	5.24033015873016	5.50510035842294	4.08873214285714	5.06735185185185	5.68694276094276	3	28S,ribosomal,RNA,LSU-delta,M2				ribosome
clstr331	3.9843873015873	3.64328395061728	4.41212222222222	3.96233968253968	4.33711111111111	3.17098809523809	4.0758	4.07273737373737	3	28S,ribosomal,RNA,LSU-zeta, M6				ribosome
clstr256	2.86467619047619	2.78	3.32446296296296	2.94755555555556	3.2251146953405	2.34267857142857	3.11894814814815	2.99217171717172	3	28S,ribosomal,RNA,LSU-epsilon,M4				ribosome
Footnotes:
(*) The CL1, CL3, CL4, CL6, CL7, CL8, CL9 and CL10 columns indicate the normalized gene coverage in the respective samples.
(**) The number of genes in the gene cluster (clstr). Individual (non-cluster) genes have by default a value of 1.
(***) Gene Ontology (GO) identifiers of the biological process (BP), molecular function (MF) and cellular component (CC).

### Sheet: expanded
Table S15: Gene CNVs and cluster CNVs detected in the eight Ld1S P20 clones: expanded (****)
identifier	CL1 (*)	CL3 (*)	CL4 (*)	CL6 (*)	CL7 (*)	CL8 (*)	CL9 (*)	CL10 (*)	annotation	BP (***)	MF (***)	CC (***)	simplified annotation
Ld1S_010008300	2.008	1.817	2.174	1.882	1.927	1.793	1.665	1.947	hypothetical protein			GO:0005737	hypothetical
Ld1S_010008400	1.771	1.69	2.057	1.8	1.693	1.774	1.482	1.647	Mitochondrial pyruvate carrier 1	GO:1902361		GO:0005737;GO:0031966;GO:0005739	other
Ld1S_120055700_pseudogene	2.426	2.456	2.399	2.35	2.419	2.347	3.432	2.398	surface antigen protein 2, putative				other
Ld1S_020187800	1.571	1.636	2.114	1.872	1.702	1.784	1.757	1.721	tRNA				tRNA
Ld1S_230256500	1.244	1.248	1.745	1.358	1.26	1.284	1.134	1.244	tRNA-Ile				tRNA
Ld1S_230256800	1.437	1.519	1.953	1.663	1.603	1.518	1.606	1.656	5SMS ribosomal RNA				ribosome
Ld1S_230257000	1.476	1.304	1.744	1.355	1.42	1.309	1.243	1.452	tRNA-Leu				tRNA
Ld1S_230257100	1.364	1.273	1.703	1.284	1.309	1.233	1.092	1.263	tRNA-Thr				tRNA
Ld1S_230257200	0.984	0.955	1.377	1.024	0.977	0.985	0.731	1.054	tRNA-Arg				tRNA
Ld1S_320537000	1.839	1.939	2.253	2.037	1.973	1.83	1.727	1.92	hypothetical protein				hypothetical
Ld1S_360735700	1.082	0.116	0.096	0.12	0.107	1.077	0.123	0.12	serine,threonine protein kinase, putative	GO:0006468;GO:0006468;GO:0016310	GO:0004672;GO:0005524;GO:0004672;GO:0005524;GO:0016301		kinase
Ld1S_120053900_pseudogene	1.81933647798742	2.94457320872274	2.44690740740741	1.47614018691589	1.6156134751773	2.42088288288289	5.00093906810036	2.34260130718954	hypothetical protein				hypothetical
Ld1S_120054100_pseudogene	1.81933647798742	2.94457320872274	2.44690740740741	1.47614018691589	1.6156134751773	2.42088288288289	5.00093906810036	2.34260130718954	hypothetical protein				hypothetical
Ld1S_120055300_pseudogene	1.81933647798742	2.94457320872274	2.44690740740741	1.47614018691589	1.6156134751773	2.42088288288289	5.00093906810036	2.34260130718954	hypothetical protein				hypothetical
Ld1S_120054300	1.70319811320755	1.66548130841122	1.52484444444444	1.64354205607476	1.59898936170213	1.65881981981982	2.20432795698924	1.7004068627451	hypothetical protein				hypothetical
Ld1S_120055500	1.70319811320755	1.66548130841122	1.52484444444444	1.64354205607476	1.59898936170213	1.65881981981982	2.20432795698924	1.7004068627451	hypothetical protein				hypothetical
Ld1S_120055100	1.46944150943396	2.50895794392523	2.2001	0.580894392523365	0.95757021276596	1.91544144144144	3.75741935483871	1.71959803921568	hypothetical protein				hypothetical
Ld1S_120056300	1.46944150943396	2.50895794392523	2.2001	0.580894392523365	0.95757021276596	1.91544144144144	3.75741935483871	1.71959803921568	hypothetical protein				hypothetical
Ld1S_120054200_pseudogene	2.3300084591195	2.5958054517134	2.46103918518518	2.15374744548287	2.2335539893617	2.41237795795796	3.60026967741935	2.4763866993464	protein, conserved. Source GeneDB. Function unknown				other
Ld1S_120054400_pseudogene	2.3300084591195	2.5958054517134	2.46103918518518	2.15374744548287	2.2335539893617	2.41237795795796	3.60026967741935	2.4763866993464	protein, conserved. Source GeneDB. Function unknown				other
Ld1S_120055400_pseudogene	2.3300084591195	2.5958054517134	2.46103918518518	2.15374744548287	2.2335539893617	2.41237795795796	3.60026967741935	2.4763866993464	protein, conserved. Source GeneDB. Function unknown				other
Ld1S_120055600_pseudogene	2.3300084591195	2.5958054517134	2.46103918518518	2.15374744548287	2.2335539893617	2.41237795795796	3.60026967741935	2.4763866993464	protein, conserved. Source GeneDB. Function unknown				other
Ld1S_120055900_pseudogene	2.3300084591195	2.5958054517134	2.46103918518518	2.15374744548287	2.2335539893617	2.41237795795796	3.60026967741935	2.4763866993464	protein, conserved. Source GeneDB. Function unknown				other
Ld1S_120056400_pseudogene	2.3300084591195	2.5958054517134	2.46103918518518	2.15374744548287	2.2335539893617	2.41237795795796	3.60026967741935	2.4763866993464	protein, conserved. Source GeneDB. Function unknown				other
LdBPK_220022900	2.49661598999706	2.81468518708706	3.08368388388388	2.90123131799537	2.6274406354515	2.58720091414291	2.82905396229786	2.94302306005794	hypothetical protein				hypothetical
LdBPK_220022900_aln1	2.49661598999706	2.81468518708706	3.08368388388388	2.90123131799537	2.6274406354515	2.58720091414291	2.82905396229786	2.94302306005794	hypothetical protein				hypothetical
LdBPK_220022900_aln3	2.49661598999706	2.81468518708706	3.08368388388388	2.90123131799537	2.6274406354515	2.58720091414291	2.82905396229786	2.94302306005794	hypothetical protein				hypothetical
LD27Cs1C2_c502	2.00715488536155	2.01566183127572	2.344889218107	2.10089008818342	2.20820844285145	1.83217853835979	2.04520411522634	2.11988709315376	snoRNA	GO:0006396		GO:0005730	snoRNA
LD27Cs1C2_c506	2.00715488536155	2.01566183127572	2.344889218107	2.10089008818342	2.20820844285145	1.83217853835979	2.04520411522634	2.11988709315376	snoRNA	GO:0006396		GO:0005730	snoRNA
LD27Cs1C2_c510	2.00715488536155	2.01566183127572	2.344889218107	2.10089008818342	2.20820844285145	1.83217853835979	2.04520411522634	2.11988709315376	snoRNA	GO:0006396		GO:0005730	snoRNA
LD27Cs1C2_c514	2.00715488536155	2.01566183127572	2.344889218107	2.10089008818342	2.20820844285145	1.83217853835979	2.04520411522634	2.11988709315376	snoRNA	GO:0006396		GO:0005730	snoRNA
LD27Cs1C2_c518	2.00715488536155	2.01566183127572	2.344889218107	2.10089008818342	2.20820844285145	1.83217853835979	2.04520411522634	2.11988709315376	snoRNA	GO:0006396		GO:0005730	snoRNA
LD27Cs1C2_c525	2.00715488536155	2.01566183127572	2.344889218107	2.10089008818342	2.20820844285145	1.83217853835979	2.04520411522634	2.11988709315376	snoRNA	GO:0006396		GO:0005730	snoRNA
LD27Cs1C2_c532	2.00715488536155	2.01566183127572	2.344889218107	2.10089008818342	2.20820844285145	1.83217853835979	2.04520411522634	2.11988709315376	snoRNA	GO:0006396		GO:0005730	snoRNA
LD27Cs1C2_c536	2.00715488536155	2.01566183127572	2.344889218107	2.10089008818342	2.20820844285145	1.83217853835979	2.04520411522634	2.11988709315376	snoRNA	GO:0006396		GO:0005730	snoRNA
LD27Cs1C2_c543	2.00715488536155	2.01566183127572	2.344889218107	2.10089008818342	2.20820844285145	1.83217853835979	2.04520411522634	2.11988709315376	snoRNA	GO:0006396		GO:0005730	snoRNA
LD27Cs1C2_c547	2.00715488536155	2.01566183127572	2.344889218107	2.10089008818342	2.20820844285145	1.83217853835979	2.04520411522634	2.11988709315376	snoRNA	GO:0006396		GO:0005730	snoRNA
LD27Cs1C2_c554	2.00715488536155	2.01566183127572	2.344889218107	2.10089008818342	2.20820844285145	1.83217853835979	2.04520411522634	2.11988709315376	snoRNA	GO:0006396		GO:0005730	snoRNA
LD27Cs1C2_c561	2.00715488536155	2.01566183127572	2.344889218107	2.10089008818342	2.20820844285145	1.83217853835979	2.04520411522634	2.11988709315376	snoRNA	GO:0006396		GO:0005730	snoRNA
LD27Cs1C2_c568	2.00715488536155	2.01566183127572	2.344889218107	2.10089008818342	2.20820844285145	1.83217853835979	2.04520411522634	2.11988709315376	snoRNA	GO:0006396		GO:0005730	snoRNA
LD27Cs1C2_c575	2.00715488536155	2.01566183127572	2.344889218107	2.10089008818342	2.20820844285145	1.83217853835979	2.04520411522634	2.11988709315376	snoRNA	GO:0006396		GO:0005730	snoRNA
LD27Cs1C2_c582	2.00715488536155	2.01566183127572	2.344889218107	2.10089008818342	2.20820844285145	1.83217853835979	2.04520411522634	2.11988709315376	snoRNA	GO:0006396		GO:0005730	snoRNA
LD27Cs1C2_c589	2.00715488536155	2.01566183127572	2.344889218107	2.10089008818342	2.20820844285145	1.83217853835979	2.04520411522634	2.11988709315376	snoRNA	GO:0006396		GO:0005730	snoRNA
LD27Cs1C2_c596	2.00715488536155	2.01566183127572	2.344889218107	2.10089008818342	2.20820844285145	1.83217853835979	2.04520411522634	2.11988709315376	snoRNA	GO:0006396		GO:0005730	snoRNA
LD27Cs1C2_c600	2.00715488536155	2.01566183127572	2.344889218107	2.10089008818342	2.20820844285145	1.83217853835979	2.04520411522634	2.11988709315376	snoRNA	GO:0006396		GO:0005730	snoRNA
LD27Cs1C2_c607	2.00715488536155	2.01566183127572	2.344889218107	2.10089008818342	2.20820844285145	1.83217853835979	2.04520411522634	2.11988709315376	snoRNA	GO:0006396		GO:0005730	snoRNA
LD27Cs1C2_c614	2.00715488536155	2.01566183127572	2.344889218107	2.10089008818342	2.20820844285145	1.83217853835979	2.04520411522634	2.11988709315376	snoRNA	GO:0006396		GO:0005730	snoRNA
LD27Cs1C2_c621	2.00715488536155	2.01566183127572	2.344889218107	2.10089008818342	2.20820844285145	1.83217853835979	2.04520411522634	2.11988709315376	snoRNA	GO:0006396		GO:0005730	snoRNA
LD27Cs1C2_c628	2.00715488536155	2.01566183127572	2.344889218107	2.10089008818342	2.20820844285145	1.83217853835979	2.04520411522634	2.11988709315376	snoRNA	GO:0006396		GO:0005730	snoRNA
LD27Cs1C2_c635	2.00715488536155	2.01566183127572	2.344889218107	2.10089008818342	2.20820844285145	1.83217853835979	2.04520411522634	2.11988709315376	snoRNA	GO:0006396		GO:0005730	snoRNA
LD27Cs1C2_c639	2.00715488536155	2.01566183127572	2.344889218107	2.10089008818342	2.20820844285145	1.83217853835979	2.04520411522634	2.11988709315376	snoRNA	GO:0006396		GO:0005730	snoRNA
LD27Cs1C2_c646	2.00715488536155	2.01566183127572	2.344889218107	2.10089008818342	2.20820844285145	1.83217853835979	2.04520411522634	2.11988709315376	snoRNA	GO:0006396		GO:0005730	snoRNA
LD27Cs1C2_c653	2.00715488536155	2.01566183127572	2.344889218107	2.10089008818342	2.20820844285145	1.83217853835979	2.04520411522634	2.11988709315376	snoRNA	GO:0006396		GO:0005730	snoRNA
LD27Cs1C2_c660	2.00715488536155	2.01566183127572	2.344889218107	2.10089008818342	2.20820844285145	1.83217853835979	2.04520411522634	2.11988709315376	snoRNA	GO:0006396		GO:0005730	snoRNA
Ld1S_270376400	4.79316190476191	4.71881172839506	6.04517037037037	4.92600634920635	5.1841541218638	3.89248809523809	4.75561481481482	5.10926936026936	18S ribosomal SSU RNA				ribosome
Ld1S_270376600	4.79316190476191	4.71881172839506	6.04517037037037	4.92600634920635	5.1841541218638	3.89248809523809	4.75561481481482	5.10926936026936	18S ribosomal SSU RNA				ribosome
Ld1S_270376800	4.79316190476191	4.71881172839506	6.04517037037037	4.92600634920635	5.1841541218638	3.89248809523809	4.75561481481482	5.10926936026936	18S ribosomal SSU RNA				ribosome
Ld1S_270376500	4.25674603174603	3.83983950617284	5.55378518518518	3.84471111111111	4.38967383512545	3.2702619047619	3.78368148148148	4.50950505050505	5.8S ribosomal M3 RNA				ribosome
Ld1S_270376700	4.25674603174603	3.83983950617284	5.55378518518518	3.84471111111111	4.38967383512545	3.2702619047619	3.78368148148148	4.50950505050505	5.8S ribosomal M3 RNA				ribosome
Ld1S_270376900	4.25674603174603	3.83983950617284	5.55378518518518	3.84471111111111	4.38967383512545	3.2702619047619	3.78368148148148	4.50950505050505	5.8S ribosomal M3 RNA				ribosome
LdBPK_270030140_aln1	4.80220634920635	4.55878703703704	5.81375185185185	4.74381587301587	5.05564874551971	3.82844047619048	4.55204444444444	4.94819865319865	28S,ribosomal,RNA,LSU-alpha				ribosome
LdBPK_270030140_aln2	4.80220634920635	4.55878703703704	5.81375185185185	4.74381587301587	5.05564874551971	3.82844047619048	4.55204444444444	4.94819865319865	28S,ribosomal,RNA,LSU-alpha				ribosome
LdBPK_270030140_aln3	4.80220634920635	4.55878703703704	5.81375185185185	4.74381587301587	5.05564874551971	3.82844047619048	4.55204444444444	4.94819865319865	28S,ribosomal,RNA,LSU-alpha				ribosome
LdBPK_270030220_aln1	4.27329841269841	4.11760185185185	5.5687	4.58959682539683	4.52367025089606	3.49566964285714	4.01114444444444	4.75890235690236	28S,ribosomal,RNA,LSU-gamma,M1				ribosome
LdBPK_270030220_aln2	4.27329841269841	4.11760185185185	5.5687	4.58959682539683	4.52367025089606	3.49566964285714	4.01114444444444	4.75890235690236	28S,ribosomal,RNA,LSU-gamma,M1				ribosome
LdBPK_270030220_aln3	4.27329841269841	4.11760185185185	5.5687	4.58959682539683	4.52367025089606	3.49566964285714	4.01114444444444	4.75890235690236	28S,ribosomal,RNA,LSU-gamma,M1				ribosome
LdBPK_270030150_aln1	4.36511746031746	4.26697839506173	5.41366296296296	4.55501587301587	4.77139068100359	3.45415476190476	4.46693333333333	4.53547474747475	28S,ribosomal,RNA,LSU-beta				ribosome
LdBPK_270030150_aln2	4.36511746031746	4.26697839506173	5.41366296296296	4.55501587301587	4.77139068100359	3.45415476190476	4.46693333333333	4.53547474747475	28S,ribosomal,RNA,LSU-beta				ribosome
LdBPK_270030150_aln3	4.36511746031746	4.26697839506173	5.41366296296296	4.55501587301587	4.77139068100359	3.45415476190476	4.46693333333333	4.53547474747475	28S,ribosomal,RNA,LSU-beta				ribosome
LdBPK_270030160_aln1	5.02657777777778	4.72913580246913	5.80963333333333	5.24033015873016	5.50510035842294	4.08873214285714	5.06735185185185	5.68694276094276	28S,ribosomal,RNA,LSU-delta,M2				ribosome
LdBPK_270030160_aln2	5.02657777777778	4.72913580246913	5.80963333333333	5.24033015873016	5.50510035842294	4.08873214285714	5.06735185185185	5.68694276094276	28S,ribosomal,RNA,LSU-delta,M2				ribosome
LdBPK_270030160_aln3	5.02657777777778	4.72913580246913	5.80963333333333	5.24033015873016	5.50510035842294	4.08873214285714	5.06735185185185	5.68694276094276	28S,ribosomal,RNA,LSU-delta,M2				ribosome
LdBPK_270030170_aln1	3.9843873015873	3.64328395061728	4.41212222222222	3.96233968253968	4.33711111111111	3.17098809523809	4.0758	4.07273737373737	28S,ribosomal,RNA,LSU-zeta, M6				ribosome
LdBPK_270030170_aln2	3.9843873015873	3.64328395061728	4.41212222222222	3.96233968253968	4.33711111111111	3.17098809523809	4.0758	4.07273737373737	28S,ribosomal,RNA,LSU-zeta, M6				ribosome
LdBPK_270030170_aln3	3.9843873015873	3.64328395061728	4.41212222222222	3.96233968253968	4.33711111111111	3.17098809523809	4.0758	4.07273737373737	28S,ribosomal,RNA,LSU-zeta, M6				ribosome
LdBPK_270030180_aln1	2.86467619047619	2.78	3.32446296296296	2.94755555555556	3.2251146953405	2.34267857142857	3.11894814814815	2.99217171717172	28S,ribosomal,RNA,LSU-epsilon,M4				ribosome
LdBPK_270030180_aln2	2.86467619047619	2.78	3.32446296296296	2.94755555555556	3.2251146953405	2.34267857142857	3.11894814814815	2.99217171717172	28S,ribosomal,RNA,LSU-epsilon,M4				ribosome
LdBPK_270030180_aln3	2.86467619047619	2.78	3.32446296296296	2.94755555555556	3.2251146953405	2.34267857142857	3.11894814814815	2.99217171717172	28S,ribosomal,RNA,LSU-epsilon,M4				ribosome
Footnotes:
(*) The CL1, CL3, CL4, CL6, CL7, CL8, CL9 and CL10 columns indicate the normalized gene coverage in the respective samples.
(***) Gene Ontology (GO) identifiers of the biological process (BP), molecular function (MF) and cellular component (CC).
(****) The genes belonging to each cluster CNV are reported as separate entries sharing the same attributes.
